# Lithocholic acid targets TULP3 to activate sirtuins and AMPK to retard ageing

**DOI:** 10.1101/2023.12.07.570558

**Authors:** Qi Qu, Yan Chen, Yu Wang, Shating Long, Weiche Wang, Heng-Ye Yang, Jianfeng Wu, Mengqi Li, Xiao Tian, Xiaoyan Wei, Yan-Hui Liu, Shengrong Xu, Chunyan Yang, Zhenhua Wu, Xi Huang, Changchuan Xie, Yaying Wu, Zheni Xu, Cixiong Zhang, Baoding Zhang, Jin-Wei Feng, Junjie Chen, Liyun Lin, ZK Xie, Beibei Sun, Yong Yu, Hai-Long Piao, Xiao-Song Xie, Xianming Deng, Chen-Song Zhang, Sheng-Cai Lin

**Affiliations:** State Key Laboratory for Cellular Stress Biology, School of Life Sciences, Xiamen University, Fujian, China; Laboratory Animal Research Centre, Xiamen University, Fujian, China; Analysis and Measurement Centre, School of Pharmaceutical Sciences, Xiamen University, Fujian, China; CAS Key Laboratory of Separation Science for Analytical Chemistry, Dalian Institute of Chemical Physics, Chinese Academy of Sciences, Liaoning, China; McDermott Center of Human Growth and Development MC8591, University of Texas Southwestern Medical Center, TX, USA

**Author notes:** These authors contributed equally: Qi Qu, Yan Chen, Yu Wang, Shating Long, Weiche Wang.

## Abstract

Lithocholic acid (LCA), accumulated in the body during calorie restriction (CR), can confer administered metazoans with the ability to activate AMP-activated protein kinase (AMPK) and retard ageing. However, how LCA is signalled to activate AMPK and elicit the biological effects is unclear. Here, we show that LCA can enhance sirtuins (SIRTs) to deacetylate and subsequently inhibit vacuolar H^+^-ATPase (v-ATPase), thereby triggering AMPK activation via the lysosomal glucose-sensing pathway. Through proteomic analysis of SIRT1-coimmunoprecipitated proteins, we identify and validate that TUB like protein 3 (TULP3) is a constitutive component of SIRTs. Surprisingly, we found that TULP3 is an LCA receptor, and that the LCA-bound TULP3 activates SIRTs. The activated SIRTs in turn deacetylate the V1E1 subunit of v-ATPase on K52, K99 and K191 residues. Muscle-specific expression of the 3KR mutant of V1E1, mimicking the deacetylated state, dominantly activates AMPK and rejuvenates muscles in aged mice. Moreover, LCA once administered also activates AMPK and extends lifespan and healthspan in nematodes and flies, depending on the TULP3 homologues *tub-1* and *ktub*, respectively. Our study thus elucidates that LCA triggers the TULP3-sirtuin-v-ATPase- AMPK route to manifest benefits of calorie restriction.
