## Supplementary material for "Lithocholic acid targets TULP3 to activate sirtuins and AMPK to retard ageing": Source data and statistical analysis data for all graphs: ED fig 2.xlsx

### Sheet: ED2b
pen2 wt	pen2 lca		Unpaired t test					Unpaired t test with Welch's correction
1.04114	0.547852		P value	<0.0001				P value	<0.0001
0.839143	0.483428		P value summary	****				P value summary	****
1.03885	0.460095		Significantly different (P < 0.05)?	Yes				Significantly different (P < 0.05)?	Yes
1.0132	0.528209		One- or two-tailed P value?	Two-tailed				One- or two-tailed P value?	Two-tailed
1.02391	0.631114		t, df	t=14.88, df=38				Welch-corrected t, df	t=14.88, df=30.59
0.862956	0.614943
0.889734	0.571613		How big is the difference?					How big is the difference?
1.13442	0.544141		Mean of column A	1				Mean of column A	1
0.93432	0.528887		Mean of column B	0.5821				Mean of column B	0.5821
0.825351	0.546871		Difference between means (B - A) ± SEM	-0.4179 ± 0.02808				Difference between means (B - A) ± SEM	-0.4179 ± 0.02808
0.849097	0.587807		95% confidence interval	-0.4748 to -0.3611				95% confidence interval	-0.4752 to -0.3606
1.06483	0.524426		R squared (eta squared)	0.8536				R squared (eta squared)	0.8786
1.15347	0.577612
1.12339	0.693344		F test to compare variances					F test to compare variances
1.0528	0.665714		F, DFn, Dfd	2.937, 19, 19				F, DFn, Dfd	2.937, 19, 19
1.00099	0.590192		P value	0.0235				P value	0.0235
0.901026	0.656063		P value summary	*				P value summary	*
1.00208	0.586453		Significantly different (P < 0.05)?	Yes				Significantly different (P < 0.05)?	Yes
1.10891	0.636917
1.14039	0.665777		Normality of Residuals					Data analyzed
			Test name	Statistics	P value	Passed normality test (alpha=0.05)?	P value summary	Sample size, column A	20
			Anderson-Darling (A2*)	0.2495	0.7296	Yes	ns	Sample size, column B	20
			D'Agostino-Pearson omnibus (K2)	1.618	0.4452	Yes	ns
			Shapiro-Wilk (W)	0.9743	0.4881	Yes	ns
			Kolmogorov-Smirnov (distance)	0.07971	0.1	Yes	ns
			Data analyzed
			Sample size, column A	20
			Sample size, column B	20

### Sheet: ED2c
pen2 ko nor	pen2 ko lca		Table Analyzed	axin pen2 ko lca
0.4674	0.567
0.3909	0.556		Column B	pen2 ko lca
0.5655	0.7583		vs.	vs.
0.6142	0.7125		Column A	pen2 ko nor
0.4791	0.6842
0.4977	0.6362		Unpaired t test
0.4705	0.655		P value	<0.0001
0.4696	0.6244		P value summary	****
0.4469	0.7487		Significantly different (P < 0.05)?	Yes
0.485	0.6719		One- or two-tailed P value?	Two-tailed
0.4387	0.6996		t, df	t=10.01, df=42
0.4557	0.7269
0.58	0.6173		How big is the difference?
0.4825	0.7145		Mean of column A	0.4846
0.5964	0.7191		Mean of column B	0.6683
0.3994	0.6697		Difference between means (B - A) ± SEM	0.1837 ± 0.01835
0.4993	0.7037		95% confidence interval	0.1467 to 0.2207
0.4859	0.5708		R squared (eta squared)	0.7047
0.3873	0.5985
0.498	0.6798		F test to compare variances
0.5401	0.7209		F, DFn, Dfd	1.022, 22, 20
0.4361			P value	0.9661
0.4607			P value summary	ns
			Significantly different (P < 0.05)?	No
			Normality of Residuals
			Test name	Statistics	P value	Passed normality test (alpha=0.05)?	P value summary
			Anderson-Darling (A2*)	0.2115	0.8476	Yes	ns
			D'Agostino-Pearson omnibus (K2)	0.4348	0.8046	Yes	ns
			Shapiro-Wilk (W)	0.9813	0.6847	Yes	ns
			Kolmogorov-Smirnov (distance)	0.07767	0.1	Yes	ns
			Data analyzed
			Sample size, column A	23
			Sample size, column B	21

### Sheet: ED2e
ap1wt n	ap1wt l				Table Analyzed	MEF 2 ED2e ap1 wt							ap1420 n	ap1420 l		Table Analyzed	MEF 2 ED2e ap1 wt
0.847288	0.627196												0.930204	0.498977
0.823347	0.635737				Column B	ap1wt l							1.10981	0.53782		Column D	ap1420 l
0.938222	0.621955				vs.	vs.							0.856376	0.524935		vs.	vs.
0.934982	0.619552				Column A	ap1wt n							1.13314	0.465977		Column C	ap1420 n
0.726426	0.619234												0.89591	0.489353
1.09474	0.595199				Unpaired t test								0.972421	0.488019		Unpaired t test
0.968978	0.566228				P value	<0.0001							1.03986	0.508767		P value	<0.0001
1.26208	0.573844				P value summary	****							0.875758	0.695352		P value summary	****
1.0319	0.57475				Significantly different (P < 0.05)?	Yes							0.796879	0.627258		Significantly different (P < 0.05)?	Yes
1.02574	0.541893				One- or two-tailed P value?	Two-tailed							1.1905	0.558743		One- or two-tailed P value?	Two-tailed
1.03419	0.675441				t, df	t=10.62, df=39							1.16892	0.802596		t, df	t=9.494, df=39
0.995526	0.56924												0.839248	0.546147
1.12738	0.624175				How big is the difference?								1.08449	0.676507		How big is the difference?
0.914258	0.621844				Mean of column A	1							1.05574	0.603188		Mean of column C	1
1.36773	0.714841				Mean of column B	0.6071							0.758935	0.619196		Mean of column D	0.5874
0.977631	0.618135				Difference between means (B - A) ± SEM	-0.3929 ± 0.03700							1.25767	0.611595		Difference between means (D - C) ± SEM	-0.4126 ± 0.04346
1.00615	0.535783				95% confidence interval	-0.4678 to -0.3181							0.745991	0.602175		95% confidence interval	-0.5005 to -0.3247
0.981552	0.544254				R squared (eta squared)	0.7431							0.770738	0.722222		R squared (eta squared)	0.698
1.12946	0.573196												1.30682	0.599707
0.695558	0.688911				F test to compare variances								1.2106	0.618852		F test to compare variances
1.11685					F, DFn, Dfd	10.55, 20, 19								0.538462		F, DFn, Dfd	4.300, 19, 20
					P value	<0.0001										P value	0.0021
					P value summary	****										P value summary	**
					Significantly different (P < 0.05)?	Yes										Significantly different (P < 0.05)?	Yes
					Normality of Residuals											Normality of Residuals
					Test name	Statistics	P value	Passed normality test (alpha=0.05)?	P value summary							Test name	Statistics	P value	Passed normality test (alpha=0.05)?	P value summary
					Anderson-Darling (A2*)	1.318	0.0018	No	**							Anderson-Darling (A2*)	0.1683	0.9306	Yes	ns
					D'Agostino-Pearson omnibus (K2)	7.218	0.0271	No	*							D'Agostino-Pearson omnibus (K2)	0.5562	0.7572	Yes	ns
					Shapiro-Wilk (W)	0.9168	0.0054	No	**							Shapiro-Wilk (W)	0.9851	0.8584	Yes	ns
					Kolmogorov-Smirnov (distance)	0.1655	0.0064	No	**							Kolmogorov-Smirnov (distance)	0.06875	0.1	Yes	ns
					Data analyzed											Data analyzed
					Sample size, column A	21										Sample size, column C	20
					Sample size, column B	20										Sample size, column D	21
					Table Analyzed	MEF 2 ED2e ap1 wt										Table Analyzed	MEF 2 ED2e ap1 wt
					Column B	ap1wt l										Column D	ap1420 l
					vs.	vs.										vs.	vs.
					Column A	ap1wt n										Column C	ap1420 n
					Mann Whitney test											Mann Whitney test
					P value	<0.0001										P value	<0.0001
					Exact or approximate P value?	Exact										Exact or approximate P value?	Exact
					P value summary	****										P value summary	****
					Significantly different (P < 0.05)?	Yes										Significantly different (P < 0.05)?	Yes
					One- or two-tailed P value?	Two-tailed										One- or two-tailed P value?	Two-tailed
					Sum of ranks in column A,B	650 , 211										Sum of ranks in column C,D	626 , 235
					Mann-Whitney U	1										Mann-Whitney U	4
					Difference between medians											Difference between medians
					Median of column A	0.9955, n=21										Median of column C	1.006, n=20
					Median of column B	0.6187, n=20										Median of column D	0.5997, n=21
					Difference: Actual	-0.3768										Difference: Actual	-0.4064
					Difference: Hodges-Lehmann	-0.3962										Difference: Hodges-Lehmann	-0.408

### Sheet: ED2f
AP1WT N	AP1WT L	AP1420 N	AP1420 L		Table Analyzed	axin ap1 wt 420-440						Compare cell means regardless of rows and columns
0.5782	0.763	0.6436	0.728
0.5964	0.7426	0.5402	0.6788		Two-way ANOVA	Ordinary						Number of families	1
0.5586	0.7916	0.495	0.8269		Alpha	0.05						Number of comparisons per family	6
0.5798	0.7995	0.6323	0.7608									Alpha	0.05
0.4888	0.5541	0.5487	0.6445		Source of Variation	% of total variation	P value	P value summary	Significant?
0.5853	0.8022	0.5457	0.8481		Interaction	0.00763	0.9123	ns	No			Tukey's multiple comparisons test	Predicted (LS) mean diff.	95.00% CI of diff.	Below threshold?	Summary	Adjusted P Value
0.5453	0.6249	0.6181	0.6646		Row Factor	0.201	0.5724	ns	No
0.536	0.7129	0.5559	0.6059		Column Factor	45.95	<0.0001	****	Yes			wt:n vs. wt:lca	-0.1218	-0.1745 to -0.06904	Yes	****	<0.0001
0.5744	0.7144	0.5364	0.6695									wt:n vs. 420-440:n	0.009748	-0.04117 to 0.06066	No	ns	0.9585
0.6924	0.8101	0.4698	0.5536		ANOVA table	SS (Type III)	DF	MS	F (DFn, DFd)	P value		wt:n vs. 420-440:lca	-0.1152	-0.1687 to -0.06176	Yes	****	<0.0001
0.5974	0.6491	0.556	0.7645		Interaction	5.638e-05	1	5.638e-05	F (1, 86) = 0.01219	P=0.9123		wt:lca vs. 420-440:n	0.1315	0.07829 to 0.1848	Yes	****	<0.0001
0.6469	0.6601	0.6907	0.747		Row Factor	0.001485	1	0.001485	F (1, 86) = 0.3212	P=0.5724		wt:lca vs. 420-440:lca	0.006569	-0.04910 to 0.06223	No	ns	0.9897
0.5719	0.6079	0.748	0.6939		Column Factor	0.3396	1	0.3396	F (1, 86) = 73.43	P<0.0001		420-440:n vs. 420-440:lca	-0.125	-0.1789 to -0.07102	Yes	****	<0.0001
0.5529	0.6644	0.6079	0.5912		Residual	0.3977	86	0.004624
0.7072	0.7343	0.5568	0.8033
0.6832	0.7069	0.5007	0.717		Difference between column means							Test details	Predicted (LS) mean 1	Predicted (LS) mean 2	Predicted (LS) mean diff.	SE of diff.	N1	N2	q	DF
0.6362	0.8022	0.5666	0.7148		Predicted (LS) mean of n	0.5898
0.6422	0.7694	0.5769	0.7045		Predicted (LS) mean of lca	0.7131						wt:n vs. wt:lca	0.5946	0.7164	-0.1218	0.02013	25	21	8.556	86
0.5719	0.6032	0.5411	0.7813		Difference between predicted means	-0.1234						wt:n vs. 420-440:n	0.5946	0.5849	0.009748	0.01943	25	24	0.7094	86
0.6289	0.7398	0.6573	0.6988		SE of difference	0.0144						wt:n vs. 420-440:lca	0.5946	0.7099	-0.1152	0.0204	25	20	7.987	86
0.6389	0.7922	0.6191			95% CI of difference	-0.1520 to -0.09475						wt:lca vs. 420-440:n	0.7164	0.5849	0.1315	0.02032	21	24	9.154	86
0.6103		0.6243										wt:lca vs. 420-440:lca	0.7164	0.7099	0.006569	0.02125	21	20	0.4373	86
0.5069		0.5944			Difference between row means							420-440:n vs. 420-440:lca	0.5849	0.7099	-0.125	0.02059	24	20	8.583	86
0.544		0.6119			Predicted (LS) mean of wt	0.6555
0.592					Predicted (LS) mean of 420-440	0.6474
					Difference between predicted means	0.008159
					SE of difference	0.0144
					95% CI of difference	-0.02046 to 0.03678
					Interaction CI
					Mean diff, A1 - B1	-0.1218
					Mean diff, A2 - B2	-0.125
					(A1 -B1) - (A2 - B2)	0.003179
					95% CI of difference	-0.05406 to 0.06042
					(B1 - A1) - (B2 - A2)	-0.003179
					95% CI of difference	-0.06042 to 0.05406
					Spearman's test for heteroscedasticity
					Rs of predicted Y vs. |residual|	0.1403
					P value (one tailed)	0.0935
					Passed (P > 0.05)?	Yes
					Normality of Residuals
					Test name	Statistics	P value	Passed normality test (alpha=0.05)?	P value summary
					D'Agostino-Pearson omnibus (K2)	0.2005	0.9046	Yes	ns
					Anderson-Darling (A2*)	0.1615	0.9448	Yes	ns
					Shapiro-Wilk (W)	0.994	0.9607	Yes	ns
					Kolmogorov-Smirnov (distance)	0.04045	0.1	Yes	ns
					Data summary
					Number of columns (Column Factor)	2
					Number of rows (Row Factor)	2
					Number of values	90
