## Supplementary material for "Lithocholic acid targets TULP3 to activate sirtuins and AMPK to retard ageing": Source data and statistical analysis data for all graphs: ED fig 4.xlsx

### Sheet: ED4f
time (h)	P						15
0	0.0943	0.113	0.0949	0.1038	0.0758	0.0852	0.094	0.1	0.0914	0.0905	0.082	0.0719
12	0.221833	0.220633	0.215833	0.198933	0.171333	0.174933	0.179333	0.204733	0.213533	0.181533	0.128133	0.088633
24	0.255017	0.254417	0.284117	0.279417	0.296217	0.268417	0.204817	0.200617	0.188317	0.204217	0.198617	0.204017
36	0.628617	0.620417	0.614117	0.606217	0.635617	0.594317	0.388317	0.373217	0.410517	0.400217	0.399417	0.377817
48	0.856367	0.851967	0.796967	1.19937	1.26927	1.39307	0.609167	0.671567	0.679567	0.711367	0.766067	0.722567
60	1.58003	1.87353	1.90823	2.03033	2.11143	2.16203	1.15263	1.12843	1.20133	1.20103	1.28223	1.18663
Compare cell means regardless of rows and columns								ANOVA table	SS	DF	MS	F (DFn, DFd)	P value
								Interaction	1.211	5	0.2422	F (5, 60) = 24.33	P<0.0001
Number of families	1							Row Factor	19.02	5	3.803	F (5, 60) = 382.0	P<0.0001
Number of comparisons per family	66							Column Factor	1.064	1	1.064	F (1, 60) = 106.9	P<0.0001
Alpha	0.05							Residual	0.5973	60	0.009955
Šídák's multiple comparisons test	Mean Diff.	95.00% CI of diff.	Below threshold?	Summary	Adjusted P Value			Difference between column means
								Mean of P	0.6983
Row 1:P vs. Row 1:15	0.0062	-0.1978 to 0.2102	No	ns	>0.9999			Mean of 15	0.4552
Row 1:P vs. Row 2:P	-0.1061	-0.3101 to 0.09791	No	ns	0.992			Difference between means	0.2431
Row 1:P vs. Row 2:15	-0.07148	-0.2755 to 0.1325	No	ns	>0.9999			SE of difference	0.02352
Row 1:P vs. Row 3:P	-0.1784	-0.3824 to 0.02556	No	ns	0.178			95% CI of difference	0.1961 to 0.2901
Row 1:P vs. Row 3:15	-0.1056	-0.3096 to 0.09840	No	ns	0.9926
Row 1:P vs. Row 4:P	-0.5221	-0.7260 to -0.3181	Yes	****	<0.0001			Spearman's test for heteroscedasticity
Row 1:P vs. Row 4:15	-0.2971	-0.5011 to -0.09309	Yes	***	0.0002			Rs of predicted Y vs. |residual|	0.5386
Row 1:P vs. Row 5:P	-0.9667	-1.171 to -0.7627	Yes	****	<0.0001			P value (one tailed)	<0.0001
Row 1:P vs. Row 5:15	-0.5989	-0.8029 to -0.3949	Yes	****	<0.0001			Passed (P > 0.05)?	No
Row 1:P vs. Row 6:P	-1.85	-2.054 to -1.646	Yes	****	<0.0001
Row 1:P vs. Row 6:15	-1.098	-1.302 to -0.8936	Yes	****	<0.0001			Normality of Residuals
Row 1:15 vs. Row 2:P	-0.1123	-0.3163 to 0.09171	No	ns	0.9776			Test name	Statistics	P value	Passed normality test (alpha=0.05)?	P value summary
Row 1:15 vs. Row 2:15	-0.07768	-0.2817 to 0.1263	No	ns	>0.9999			D'Agostino-Pearson omnibus (K2)	19.7	<0.0001	No	****
Row 1:15 vs. Row 3:P	-0.1846	-0.3886 to 0.01936	No	ns	0.1332			Anderson-Darling (A2*)	6.83	<0.0001	No	****
Row 1:15 vs. Row 3:15	-0.1118	-0.3158 to 0.09220	No	ns	0.9792			Shapiro-Wilk (W)	0.7703	<0.0001	No	****
Row 1:15 vs. Row 4:P	-0.5283	-0.7322 to -0.3243	Yes	****	<0.0001			Kolmogorov-Smirnov (distance)	0.247	<0.0001	No	****
Row 1:15 vs. Row 4:15	-0.3033	-0.5073 to -0.09929	Yes	***	0.0001
Row 1:15 vs. Row 5:P	-0.9729	-1.177 to -0.7689	Yes	****	<0.0001			Data summary
Row 1:15 vs. Row 5:15	-0.6051	-0.8091 to -0.4011	Yes	****	<0.0001			Number of columns (Column Factor)	2
Row 1:15 vs. Row 6:P	-1.856	-2.060 to -1.652	Yes	****	<0.0001			Number of rows (Row Factor)	6
Row 1:15 vs. Row 6:15	-1.104	-1.308 to -0.8998	Yes	****	<0.0001			Number of values	72
Row 2:P vs. Row 2:15	0.0346	-0.1694 to 0.2386	No	ns	>0.9999
Row 2:P vs. Row 3:P	-0.07235	-0.2763 to 0.1316	No	ns	>0.9999
Row 2:P vs. Row 3:15	0.0004827	-0.2035 to 0.2045	No	ns	>0.9999
Row 2:P vs. Row 4:P	-0.416	-0.6200 to -0.2120	Yes	****	<0.0001
Row 2:P vs. Row 4:15	-0.191	-0.3950 to 0.01300	No	ns	0.0976
Row 2:P vs. Row 5:P	-0.8606	-1.065 to -0.6566	Yes	****	<0.0001
Row 2:P vs. Row 5:15	-0.4928	-0.6968 to -0.2888	Yes	****	<0.0001
Row 2:P vs. Row 6:P	-1.744	-1.948 to -1.540	Yes	****	<0.0001
Row 2:P vs. Row 6:15	-0.9915	-1.195 to -0.7875	Yes	****	<0.0001
Row 2:15 vs. Row 3:P	-0.107	-0.3109 to 0.09705	No	ns	0.9906
Row 2:15 vs. Row 3:15	-0.03412	-0.2381 to 0.1699	No	ns	>0.9999
Row 2:15 vs. Row 4:P	-0.4506	-0.6546 to -0.2466	Yes	****	<0.0001
Row 2:15 vs. Row 4:15	-0.2256	-0.4296 to -0.02160	Yes	*	0.0152
Row 2:15 vs. Row 5:P	-0.8952	-1.099 to -0.6912	Yes	****	<0.0001
Row 2:15 vs. Row 5:15	-0.5274	-0.7314 to -0.3234	Yes	****	<0.0001
Row 2:15 vs. Row 6:P	-1.778	-1.982 to -1.574	Yes	****	<0.0001
Row 2:15 vs. Row 6:15	-1.026	-1.230 to -0.8221	Yes	****	<0.0001
Row 3:P vs. Row 3:15	0.07283	-0.1312 to 0.2768	No	ns	>0.9999
Row 3:P vs. Row 4:P	-0.3436	-0.5476 to -0.1396	Yes	****	<0.0001
Row 3:P vs. Row 4:15	-0.1187	-0.3226 to 0.08535	No	ns	0.9479
Row 3:P vs. Row 5:P	-0.7882	-0.9922 to -0.5842	Yes	****	<0.0001
Row 3:P vs. Row 5:15	-0.4205	-0.6244 to -0.2165	Yes	****	<0.0001
Row 3:P vs. Row 6:P	-1.671	-1.875 to -1.467	Yes	****	<0.0001
Row 3:P vs. Row 6:15	-0.9191	-1.123 to -0.7151	Yes	****	<0.0001
Row 3:15 vs. Row 4:P	-0.4165	-0.6204 to -0.2125	Yes	****	<0.0001
Row 3:15 vs. Row 4:15	-0.1915	-0.3955 to 0.01251	No	ns	0.0953
Row 3:15 vs. Row 5:P	-0.8611	-1.065 to -0.6571	Yes	****	<0.0001
Row 3:15 vs. Row 5:15	-0.4933	-0.6973 to -0.2893	Yes	****	<0.0001
Row 3:15 vs. Row 6:P	-1.744	-1.948 to -1.540	Yes	****	<0.0001
Row 3:15 vs. Row 6:15	-0.9919	-1.196 to -0.7880	Yes	****	<0.0001
Row 4:P vs. Row 4:15	0.225	0.02097 to 0.4290	Yes	*	0.0158
Row 4:P vs. Row 5:P	-0.4446	-0.6486 to -0.2406	Yes	****	<0.0001
Row 4:P vs. Row 5:15	-0.07683	-0.2808 to 0.1272	No	ns	>0.9999
Row 4:P vs. Row 6:P	-1.328	-1.532 to -1.124	Yes	****	<0.0001
Row 4:P vs. Row 6:15	-0.5755	-0.7795 to -0.3715	Yes	****	<0.0001
Row 4:15 vs. Row 5:P	-0.6696	-0.8736 to -0.4656	Yes	****	<0.0001
Row 4:15 vs. Row 5:15	-0.3018	-0.5058 to -0.09780	Yes	***	0.0001
Row 4:15 vs. Row 6:P	-1.553	-1.757 to -1.349	Yes	****	<0.0001
Row 4:15 vs. Row 6:15	-0.8005	-1.004 to -0.5965	Yes	****	<0.0001
Row 5:P vs. Row 5:15	0.3678	0.1638 to 0.5718	Yes	****	<0.0001
Row 5:P vs. Row 6:P	-0.8831	-1.087 to -0.6791	Yes	****	<0.0001
Row 5:P vs. Row 6:15	-0.1309	-0.3349 to 0.07311	No	ns	0.8321
Row 5:15 vs. Row 6:P	-1.251	-1.455 to -1.047	Yes	****	<0.0001
Row 5:15 vs. Row 6:15	-0.4987	-0.7027 to -0.2947	Yes	****	<0.0001
Row 6:P vs. Row 6:15	0.7522	0.5482 to 0.9562	Yes	****	<0.0001
Test details	Mean 1	Mean 2	Mean Diff.	SE of diff.	N1
Row 1:P vs. Row 1:15	0.0945	0.0883	0.0062	0.0576	6
Row 1:P vs. Row 2:P	0.0945	0.2006	-0.1061	0.0576	6
Row 1:P vs. Row 2:15	0.0945	0.166	-0.07148	0.0576	6
Row 1:P vs. Row 3:P	0.0945	0.2729	-0.1784	0.0576	6
Row 1:P vs. Row 3:15	0.0945	0.2001	-0.1056	0.0576	6
Row 1:P vs. Row 4:P	0.0945	0.6166	-0.5221	0.0576	6
Row 1:P vs. Row 4:15	0.0945	0.3916	-0.2971	0.0576	6
Row 1:P vs. Row 5:P	0.0945	1.061	-0.9667	0.0576	6
Row 1:P vs. Row 5:15	0.0945	0.6934	-0.5989	0.0576	6
Row 1:P vs. Row 6:P	0.0945	1.944	-1.85	0.0576	6
Row 1:P vs. Row 6:15	0.0945	1.192	-1.098	0.0576	6
Row 1:15 vs. Row 2:P	0.0883	0.2006	-0.1123	0.0576	6
Row 1:15 vs. Row 2:15	0.0883	0.166	-0.07768	0.0576	6
Row 1:15 vs. Row 3:P	0.0883	0.2729	-0.1846	0.0576	6
Row 1:15 vs. Row 3:15	0.0883	0.2001	-0.1118	0.0576	6
Row 1:15 vs. Row 4:P	0.0883	0.6166	-0.5283	0.0576	6
Row 1:15 vs. Row 4:15	0.0883	0.3916	-0.3033	0.0576	6
Row 1:15 vs. Row 5:P	0.0883	1.061	-0.9729	0.0576	6
Row 1:15 vs. Row 5:15	0.0883	0.6934	-0.6051	0.0576	6
Row 1:15 vs. Row 6:P	0.0883	1.944	-1.856	0.0576	6
Row 1:15 vs. Row 6:15	0.0883	1.192	-1.104	0.0576	6
Row 2:P vs. Row 2:15	0.2006	0.166	0.0346	0.0576	6
Row 2:P vs. Row 3:P	0.2006	0.2729	-0.07235	0.0576	6
Row 2:P vs. Row 3:15	0.2006	0.2001	0.0004827	0.0576	6
Row 2:P vs. Row 4:P	0.2006	0.6166	-0.416	0.0576	6
Row 2:P vs. Row 4:15	0.2006	0.3916	-0.191	0.0576	6
Row 2:P vs. Row 5:P	0.2006	1.061	-0.8606	0.0576	6
Row 2:P vs. Row 5:15	0.2006	0.6934	-0.4928	0.0576	6
Row 2:P vs. Row 6:P	0.2006	1.944	-1.744	0.0576	6
Row 2:P vs. Row 6:15	0.2006	1.192	-0.9915	0.0576	6
Row 2:15 vs. Row 3:P	0.166	0.2729	-0.107	0.0576	6
Row 2:15 vs. Row 3:15	0.166	0.2001	-0.03412	0.0576	6
Row 2:15 vs. Row 4:P	0.166	0.6166	-0.4506	0.0576	6
Row 2:15 vs. Row 4:15	0.166	0.3916	-0.2256	0.0576	6
Row 2:15 vs. Row 5:P	0.166	1.061	-0.8952	0.0576	6
Row 2:15 vs. Row 5:15	0.166	0.6934	-0.5274	0.0576	6
Row 2:15 vs. Row 6:P	0.166	1.944	-1.778	0.0576	6
Row 2:15 vs. Row 6:15	0.166	1.192	-1.026	0.0576	6
Row 3:P vs. Row 3:15	0.2729	0.2001	0.07283	0.0576	6
Row 3:P vs. Row 4:P	0.2729	0.6166	-0.3436	0.0576	6
Row 3:P vs. Row 4:15	0.2729	0.3916	-0.1187	0.0576	6
Row 3:P vs. Row 5:P	0.2729	1.061	-0.7882	0.0576	6
Row 3:P vs. Row 5:15	0.2729	0.6934	-0.4205	0.0576	6
Row 3:P vs. Row 6:P	0.2729	1.944	-1.671	0.0576	6
Row 3:P vs. Row 6:15	0.2729	1.192	-0.9191	0.0576	6
Row 3:15 vs. Row 4:P	0.2001	0.6166	-0.4165	0.0576	6
Row 3:15 vs. Row 4:15	0.2001	0.3916	-0.1915	0.0576	6
Row 3:15 vs. Row 5:P	0.2001	1.061	-0.8611	0.0576	6
Row 3:15 vs. Row 5:15	0.2001	0.6934	-0.4933	0.0576	6
Row 3:15 vs. Row 6:P	0.2001	1.944	-1.744	0.0576	6
Row 3:15 vs. Row 6:15	0.2001	1.192	-0.9919	0.0576	6
Row 4:P vs. Row 4:15	0.6166	0.3916	0.225	0.0576	6
Row 4:P vs. Row 5:P	0.6166	1.061	-0.4446	0.0576	6
Row 4:P vs. Row 5:15	0.6166	0.6934	-0.07683	0.0576	6
Row 4:P vs. Row 6:P	0.6166	1.944	-1.328	0.0576	6
Row 4:P vs. Row 6:15	0.6166	1.192	-0.5755	0.0576	6
Row 4:15 vs. Row 5:P	0.3916	1.061	-0.6696	0.0576	6
Row 4:15 vs. Row 5:15	0.3916	0.6934	-0.3018	0.0576	6
Row 4:15 vs. Row 6:P	0.3916	1.944	-1.553	0.0576	6
Row 4:15 vs. Row 6:15	0.3916	1.192	-0.8005	0.0576	6
Row 5:P vs. Row 5:15	1.061	0.6934	0.3678	0.0576	6
Row 5:P vs. Row 6:P	1.061	1.944	-0.8831	0.0576	6
Row 5:P vs. Row 6:15	1.061	1.192	-0.1309	0.0576	6
Row 5:15 vs. Row 6:P	0.6934	1.944	-1.251	0.0576	6
Row 5:15 vs. Row 6:15	0.6934	1.192	-0.4987	0.0576	6
Row 6:P vs. Row 6:15	1.944	1.192	0.7522	0.0576	6
