## Supplementary material for "Lithocholic acid targets TULP3 to activate sirtuins and AMPK to retard ageing": Source data and statistical analysis data for all graphs: ED fig 6.xlsx

### Sheet: ED6b
shT3 N	sh T3 L		Table Analyzed	MEF 16 ED6b shTULP3
1.01711	0.932422
1.07124	0.950198		Column B	sh T3 L
0.822859	1.03934		vs.	vs.
1.16814	0.893082		Column A	shT3 N
1.12619	1.09039
1.14072	1.02058		Unpaired t test
1.0123	0.932499		P value	0.629
0.911011	0.875564		P value summary	ns
1.07938	0.939659		Significantly different (P < 0.05)?	No
0.927916	1.07828		One- or two-tailed P value?	Two-tailed
0.91713	1.21597		t, df	t=0.4866, df=43
0.998579	1.14133
1.03991	0.860383		How big is the difference?
0.889776	1.12068		Mean of column A	1
0.987683	1.30388		Mean of column B	1.019
1.12852	0.915514		Difference between means (B - A) ± SEM	0.01885 ± 0.03874
1.33926	0.946465		95% confidence interval	-0.05927 to 0.09697
0.778835	1.14309		R squared (eta squared)	0.005476
1.00056	1.04872
0.856616	1.06868		F test to compare variances
0.786265	0.973492		F, DFn, Dfd	1.332, 20, 23
	0.842199		P value	0.5048
	0.956269		P value summary	ns
	1.16369		Significantly different (P < 0.05)?	No
			Normality of Residuals
			Test name	Statistics	P value	Passed normality test (alpha=0.05)?	P value summary
			Anderson-Darling (A2*)	0.3272	0.51	Yes	ns
			D'Agostino-Pearson omnibus (K2)	1.791	0.4085	Yes	ns
			Shapiro-Wilk (W)	0.9741	0.4039	Yes	ns
			Kolmogorov-Smirnov (distance)	0.1096	0.1	Yes	ns
			Data analyzed
			Sample size, column A	21
			Sample size, column B	24
