## Supplementary material for "Lithocholic acid targets TULP3 to activate sirtuins and AMPK to retard ageing": Source data and statistical analysis data for all graphs: Fig 1.xlsx

### Sheet: 1a
p18 nor	p18 lca				Table Analyzed	axin p18 lca					Table Analyzed	axin p18 lca
0.6085	0.7848
0.6111	0.7746				Column B	p18 lca					Column B	p18 lca
0.5794	0.8272				vs.	vs.					vs.	vs.
0.4897	0.7965				Column A	p18 nor					Column A	p18 nor
0.5353	0.7645
0.6087	0.8057				Unpaired t test						Unpaired t test with Welch's correction
0.5854	0.7891				P value	<0.0001					P value	<0.0001
0.5133	0.83				P value summary	****					P value summary	****
0.5862	0.8502				Significantly different (P < 0.05)?	Yes					Significantly different (P < 0.05)?	Yes
0.4229	0.8042				One- or two-tailed P value?	Two-tailed					One- or two-tailed P value?	Two-tailed
0.5568	0.7526				t, df	t=15.61, df=47					Welch-corrected t, df	t=17.61, df=42.37
0.5941	0.7829
0.5384	0.835				How big is the difference?						How big is the difference?
0.5073	0.8291				Mean of column A	0.5613					Mean of column A	0.5613
0.5253	0.8384				Mean of column B	0.7986					Mean of column B	0.7986
0.5087	0.7443				Difference between means (B - A) ± SEM	0.2373 ± 0.01520					Difference between means (B - A) ± SEM	0.2373 ± 0.01348
0.5624	0.7702				95% confidence interval	0.2068 to 0.2679					95% confidence interval	0.2101 to 0.2645
0.5174	0.7904				R squared (eta squared)	0.8384					R squared (eta squared)	0.8798
0.5422	0.7942
0.6158	0.8082				F test to compare variances						F test to compare variances
0.7229					F, DFn, Dfd	4.542, 28, 19					F, DFn, Dfd	4.542, 28, 19
0.5177					P value	0.0012					P value	0.0012
0.5451					P value summary	**					P value summary	**
0.6971					Significantly different (P < 0.05)?	Yes					Significantly different (P < 0.05)?	Yes
0.5631
0.5597					Normality of Residuals						Data analyzed
0.5899					Test name	Statistics	P value	Passed normality test (alpha=0.05)?	P value summary		Sample size, column A	29
0.618					Anderson-Darling (A2*)	0.6136	0.1044	Yes	ns		Sample size, column B	20
0.4542					D'Agostino-Pearson omnibus (K2)	6.866	0.0323	No	*
					Shapiro-Wilk (W)	0.9523	0.046	No	*
					Kolmogorov-Smirnov (distance)	0.09564	0.1	Yes	ns
					Data analyzed
					Sample size, column A	29
					Sample size, column B	20

### Sheet: 1c
n	lca		Table Analyzed	MEF 4 1a MEF LCA						Table Analyzed	MEF 4 1a MEF LCA
1.05499	0.336037
0.93595	0.577053		Column B	lca						Column B	lca
1.01595	0.480665		vs.	vs.						vs.	vs.
1.05412	0.449104		Column A	n						Column A	n
0.87815	0.481191
0.999649	0.341913		Unpaired t test							Mann Whitney test
1.00347	0.431862		P value	<0.0001						P value	<0.0001
1.06267	0.396234		P value summary	****						Exact or approximate P value?	Exact
1.01147	0.434548		Significantly different (P < 0.05)?	Yes						P value summary	****
1.08869	0.374169		One- or two-tailed P value?	Two-tailed						Significantly different (P < 0.05)?	Yes
0.804217	0.387233		t, df	t=18.94, df=42						One- or two-tailed P value?	Two-tailed
0.952865	0.364193									Sum of ranks in column A,B	714 , 276
1.07455	0.260295		How big is the difference?							Mann-Whitney U	0
0.949731	0.339765		Mean of column A	1
0.948777	0.401784		Mean of column B	0.402						Difference between medians
0.666872	0.357536		Difference between means (B - A) ± SEM	-0.5980 ± 0.03157						Median of column A	1.003, n=21
0.935333	0.38973		95% confidence interval	-0.6617 to -0.5343						Median of column B	0.3962, n=23
0.953503	0.416508		R squared (eta squared)	0.8952						Difference: Actual	-0.6072
1.31289	0.492335									Difference: Hodges-Lehmann	-0.5999
1.18732	0.2864		F test to compare variances
1.10881	0.375585		F, DFn, Dfd	3.536, 20, 22
	0.452405		P value	0.0051
	0.418841		P value summary	**
			Significantly different (P < 0.05)?	Yes
			Normality of Residuals
			Test name	Statistics	P value	Passed normality test (alpha=0.05)?	P value summary
			Anderson-Darling (A2*)	0.7801	0.0396	No	*
			D'Agostino-Pearson omnibus (K2)	7.245	0.0267	No	*
			Shapiro-Wilk (W)	0.9434	0.0315	No	*
			Kolmogorov-Smirnov (distance)	0.1482	0.0165	No	*
			Data analyzed
			Sample size, column A	21
			Sample size, column B	23

### Sheet: 1f
ko n	ko lca			Table Analyzed	MEF 12 1f lca p18ko								p18 ko nor	p18 ko lca			Table Analyzed	axin p18 ko lca
0.877217	1.01837												0.5282	0.6236
1.10347	1.06255			Column C	ko lca								0.547	0.5542			Column B	p18 ko lca
0.930411	1.0782			vs.	vs.								0.45	0.5231			vs.	vs.
1.0722	0.919623			Column B	ko n								0.5065	0.5372			Column A	p18 ko nor
0.783746	0.884397												0.496	0.4859
0.948623	1.02068			Unpaired t test									0.4474	0.4934			Unpaired t test
0.801393	1.15716			P value	0.3064								0.6754	0.5751			P value	0.6321
0.842546	0.895737			P value summary	ns								0.4698	0.5885			P value summary	ns
1.02335	0.924918			Significantly different (P < 0.05)?	No								0.6318	0.5164			Significantly different (P < 0.05)?	No
0.957835	1.02359			One- or two-tailed P value?	Two-tailed								0.4965	0.4985			One- or two-tailed P value?	Two-tailed
1.05495	0.818342			t, df	t=1.035, df=45								0.4949	0.5496			t, df	t=0.4817, df=50
1.33241	1.01741												0.6554	0.6138
0.932467	0.681816			How big is the difference?									0.6603	0.6161			How big is the difference?
0.919346	0.704102			Mean of column B	1								0.483	0.6106			Mean of column A	0.538
1.15784	0.925953			Mean of column C	0.9496								0.5803	0.4695			Mean of column B	0.5463
1.26589	1.02188			Difference between means (C - B) ± SEM	-0.05038 ± 0.04870								0.5094	0.5279			Difference between means (B - A) ± SEM	0.008288 ± 0.01721
1.1264	1.23495			95% confidence interval	-0.1485 to 0.04770								0.5948	0.5367			95% confidence interval	-0.02627 to 0.04285
1.42243	0.774898			R squared (eta squared)	0.02323								0.4823	0.5657			R squared (eta squared)	0.004619
1.04069	1.01389												0.5584	0.5539
0.881297	1.12536			F test to compare variances									0.5733	0.6222			F test to compare variances
0.741624	0.8854			F, DFn, Dfd	1.438, 21, 24								0.5114	0.4844			F, DFn, Dfd	1.811, 28, 22
0.783869	0.929297			P value	0.3899								0.5618	0.5631			P value	0.1569
	1.09649			P value summary	ns								0.5678	0.4549			P value summary	ns
	0.598037			Significantly different (P < 0.05)?	No								0.4647				Significantly different (P < 0.05)?	No
	0.927451												0.6044
				Normality of Residuals									0.5529				Normality of Residuals
				Test name	Statistics	P value	Passed normality test (alpha=0.05)?	P value summary					0.6007				Test name	Statistics	P value	Passed normality test (alpha=0.05)?	P value summary
				Anderson-Darling (A2*)	0.2277	0.8026	Yes	ns					0.4088				Anderson-Darling (A2*)	0.2977	0.5763	Yes	ns
				D'Agostino-Pearson omnibus (K2)	0.581	0.7479	Yes	ns					0.4884				D'Agostino-Pearson omnibus (K2)	1.29	0.5247	Yes	ns
				Shapiro-Wilk (W)	0.988	0.9054	Yes	ns									Shapiro-Wilk (W)	0.983	0.6604	Yes	ns
				Kolmogorov-Smirnov (distance)	0.081	0.1	Yes	ns									Kolmogorov-Smirnov (distance)	0.07865	0.1	Yes	ns
				Data analyzed													Data analyzed
				Sample size, column B	22												Sample size, column A	29
				Sample size, column C	25												Sample size, column B	23

### Sheet: 1i blood glucose
time (h)										CR					NOR
0	9.4	9.5	9.8	8	8.7				1:00	3.8	8.7	6.6	5.7	7	10.4	10.5	10.8	9
4	5.4	5.8	6.1	5.2	4.9				5:00	5.9	8.6	9.3	8.2	6.8	9.7	11.4	10.5	10.2
8	4.2	4.4	4	4.9	4.7				9:00	5.9	6.9	7.6	7	6.3	8.5	7.3	8.7	9.9
12	4.6	5.5	4.3	3.9	4				13:00	8.3	7.2	8.9	6.7	7.7	9	9.8	8.5	9
16	4.1	3.8	4.6	4.2	3.7				17:00	4.6	6	3.6	6.7	5.6	10.7	7.8	8.2	8.7
20	4.6	4.4	4.7	4.1	4				21:00	8	6	5	5	6	9.2	8.9	12.3	8.8
						Table Analyzed	CR times blood glucose						Compare cell means regardless of rows and columns
						Two-way ANOVA	Ordinary						Number of families	1
						Alpha	0.05						Number of comparisons per family	66
													Alpha	0.05
						Source of Variation	% of total variation	P value	P value summary	Significant?
						Interaction	6.277	0.1302	ns	No			Tukey's multiple comparisons test	Predicted (LS) mean diff.	95.00% CI of diff.	Below threshold?	Summary	Adjusted P Value
						Row Factor	10.64	0.0185	*	Yes
						Column Factor	53.37	<0.0001	****	Yes			1:00:CR vs. 1:00:NOR	-3.815	-6.550 to -1.080	Yes	**	0.001
													1:00:CR vs. 5:00:CR	-1.4	-3.978 to 1.178	No	ns	0.7657
						ANOVA table	SS (Type III)	DF	MS	F (DFn, DFd)	P value		1:00:CR vs. 5:00:NOR	-4.09	-6.825 to -1.355	Yes	***	0.0003
						Interaction	12.63	5	2.527	F (5, 42) = 1.818	P=0.1302		1:00:CR vs. 9:00:CR	-0.38	-2.958 to 2.198	No	ns	>0.9999
						Row Factor	21.42	5	4.284	F (5, 42) = 3.082	P=0.0185		1:00:CR vs. 9:00:NOR	-2.24	-4.975 to 0.4949	No	ns	0.2037
						Column Factor	107.4	1	107.4	F (1, 42) = 77.27	P<0.0001		1:00:CR vs. 13:00:CR	-1.4	-3.978 to 1.178	No	ns	0.7657
						Residual	58.38	42	1.39				1:00:CR vs. 13:00:NOR	-2.715	-5.450 to 0.01987	No	ns	0.0532
													1:00:CR vs. 17:00:CR	1.06	-1.518 to 3.638	No	ns	0.9524
						Difference between column means							1:00:CR vs. 17:00:NOR	-2.49	-5.225 to 0.2449	No	ns	0.1045
						Predicted (LS) mean of CR	6.653						1:00:CR vs. 21:00:CR	0.36	-2.218 to 2.938	No	ns	>0.9999
						Predicted (LS) mean of NOR	9.492						1:00:CR vs. 21:00:NOR	-3.44	-6.175 to -0.7051	Yes	**	0.0043
						Difference between predicted means	-2.838						1:00:NOR vs. 5:00:CR	2.415	-0.3199 to 5.150	No	ns	0.1289
						SE of difference	0.3229						1:00:NOR vs. 5:00:NOR	-0.275	-3.158 to 2.608	No	ns	>0.9999
						95% CI of difference	-3.490 to -2.187						1:00:NOR vs. 9:00:CR	3.435	0.7001 to 6.170	Yes	**	0.0044
													1:00:NOR vs. 9:00:NOR	1.575	-1.308 to 4.458	No	ns	0.7589
						Spearman's test for heteroscedasticity							1:00:NOR vs. 13:00:CR	2.415	-0.3199 to 5.150	No	ns	0.1289
						Rs of predicted Y vs. |residual|	-0.1315						1:00:NOR vs. 13:00:NOR	1.1	-1.783 to 3.983	No	ns	0.9717
						P value (one tailed)	0.1715						1:00:NOR vs. 17:00:CR	4.875	2.140 to 7.610	Yes	****	<0.0001
						Passed (P > 0.05)?	Yes						1:00:NOR vs. 17:00:NOR	1.325	-1.558 to 4.208	No	ns	0.9034
													1:00:NOR vs. 21:00:CR	4.175	1.440 to 6.910	Yes	***	0.0002
						Normality of Residuals							1:00:NOR vs. 21:00:NOR	0.375	-2.508 to 3.258	No	ns	>0.9999
						Test name	Statistics	P value	Passed normality test (alpha=0.05)?	P value summary			5:00:CR vs. 5:00:NOR	-2.69	-5.425 to 0.04487	No	ns	0.0575
						D'Agostino-Pearson omnibus (K2)	0.8526	0.6529	Yes	ns			5:00:CR vs. 9:00:CR	1.02	-1.558 to 3.598	No	ns	0.9635
						Anderson-Darling (A2*)	0.3031	0.562	Yes	ns			5:00:CR vs. 9:00:NOR	-0.84	-3.575 to 1.895	No	ns	0.9948
						Shapiro-Wilk (W)	0.9855	0.7527	Yes	ns			5:00:CR vs. 13:00:CR	0	-2.578 to 2.578	No	ns	>0.9999
						Kolmogorov-Smirnov (distance)	0.07355	0.1	Yes	ns			5:00:CR vs. 13:00:NOR	-1.315	-4.050 to 1.420	No	ns	0.8746
													5:00:CR vs. 17:00:CR	2.46	-0.1185 to 5.038	No	ns	0.0737
						Data summary							5:00:CR vs. 17:00:NOR	-1.09	-3.825 to 1.645	No	ns	0.9615
						Number of columns (Column Factor)	2						5:00:CR vs. 21:00:CR	1.76	-0.8185 to 4.338	No	ns	0.4533
						Number of rows (Row Factor)	6						5:00:CR vs. 21:00:NOR	-2.04	-4.775 to 0.6949	No	ns	0.323
						Number of values	54						5:00:NOR vs. 9:00:CR	3.71	0.9751 to 6.445	Yes	**	0.0015
													5:00:NOR vs. 9:00:NOR	1.85	-1.033 to 4.733	No	ns	0.5459
													5:00:NOR vs. 13:00:CR	2.69	-0.04487 to 5.425	No	ns	0.0575
													5:00:NOR vs. 13:00:NOR	1.375	-1.508 to 4.258	No	ns	0.8801
													5:00:NOR vs. 17:00:CR	5.15	2.415 to 7.885	Yes	****	<0.0001
													5:00:NOR vs. 17:00:NOR	1.6	-1.283 to 4.483	No	ns	0.741
													5:00:NOR vs. 21:00:CR	4.45	1.715 to 7.185	Yes	****	<0.0001
													5:00:NOR vs. 21:00:NOR	0.65	-2.233 to 3.533	No	ns	0.9997
													9:00:CR vs. 9:00:NOR	-1.86	-4.595 to 0.8749	No	ns	0.4587
													9:00:CR vs. 13:00:CR	-1.02	-3.598 to 1.558	No	ns	0.9635
													9:00:CR vs. 13:00:NOR	-2.335	-5.070 to 0.3999	No	ns	0.1598
													9:00:CR vs. 17:00:CR	1.44	-1.138 to 4.018	No	ns	0.7338
													9:00:CR vs. 17:00:NOR	-2.11	-4.845 to 0.6249	No	ns	0.2771
													9:00:CR vs. 21:00:CR	0.74	-1.838 to 3.318	No	ns	0.9971
													9:00:CR vs. 21:00:NOR	-3.06	-5.795 to -0.3251	Yes	*	0.017
													9:00:NOR vs. 13:00:CR	0.84	-1.895 to 3.575	No	ns	0.9948
													9:00:NOR vs. 13:00:NOR	-0.475	-3.358 to 2.408	No	ns	>0.9999
													9:00:NOR vs. 17:00:CR	3.3	0.5651 to 6.035	Yes	**	0.0072
													9:00:NOR vs. 17:00:NOR	-0.25	-3.133 to 2.633	No	ns	>0.9999
													9:00:NOR vs. 21:00:CR	2.6	-0.1349 to 5.335	No	ns	0.0757
													9:00:NOR vs. 21:00:NOR	-1.2	-4.083 to 1.683	No	ns	0.9483
													13:00:CR vs. 13:00:NOR	-1.315	-4.050 to 1.420	No	ns	0.8746
													13:00:CR vs. 17:00:CR	2.46	-0.1185 to 5.038	No	ns	0.0737
													13:00:CR vs. 17:00:NOR	-1.09	-3.825 to 1.645	No	ns	0.9615
													13:00:CR vs. 21:00:CR	1.76	-0.8185 to 4.338	No	ns	0.4533
													13:00:CR vs. 21:00:NOR	-2.04	-4.775 to 0.6949	No	ns	0.323
													13:00:NOR vs. 17:00:CR	3.775	1.040 to 6.510	Yes	**	0.0012
													13:00:NOR vs. 17:00:NOR	0.225	-2.658 to 3.108	No	ns	>0.9999
													13:00:NOR vs. 21:00:CR	3.075	0.3401 to 5.810	Yes	*	0.0161
													13:00:NOR vs. 21:00:NOR	-0.725	-3.608 to 2.158	No	ns	0.9991
													17:00:CR vs. 17:00:NOR	-3.55	-6.285 to -0.8151	Yes	**	0.0028
													17:00:CR vs. 21:00:CR	-0.7	-3.278 to 1.878	No	ns	0.9982
													17:00:CR vs. 21:00:NOR	-4.5	-7.235 to -1.765	Yes	****	<0.0001
													17:00:NOR vs. 21:00:CR	2.85	0.1151 to 5.585	Yes	*	0.0345
													17:00:NOR vs. 21:00:NOR	-0.95	-3.833 to 1.933	No	ns	0.9908
													21:00:CR vs. 21:00:NOR	-3.8	-6.535 to -1.065	Yes	**	0.0011
													Test details	Predicted (LS) mean 1	Predicted (LS) mean 2	Predicted (LS) mean diff.	SE of diff.	N1	N2	q	DF
													1:00:CR vs. 1:00:NOR	6.36	10.18	-3.815	0.7909	5	4	6.822	42
													1:00:CR vs. 5:00:CR	6.36	7.76	-1.4	0.7457	5	5	2.655	42
													1:00:CR vs. 5:00:NOR	6.36	10.45	-4.09	0.7909	5	4	7.313	42
													1:00:CR vs. 9:00:CR	6.36	6.74	-0.38	0.7457	5	5	0.7207	42
													1:00:CR vs. 9:00:NOR	6.36	8.6	-2.24	0.7909	5	4	4.005	42
													1:00:CR vs. 13:00:CR	6.36	7.76	-1.4	0.7457	5	5	2.655	42
													1:00:CR vs. 13:00:NOR	6.36	9.075	-2.715	0.7909	5	4	4.855	42
													1:00:CR vs. 17:00:CR	6.36	5.3	1.06	0.7457	5	5	2.01	42
													1:00:CR vs. 17:00:NOR	6.36	8.85	-2.49	0.7909	5	4	4.452	42
													1:00:CR vs. 21:00:CR	6.36	6	0.36	0.7457	5	5	0.6828	42
													1:00:CR vs. 21:00:NOR	6.36	9.8	-3.44	0.7909	5	4	6.151	42
													1:00:NOR vs. 5:00:CR	10.18	7.76	2.415	0.7909	4	5	4.318	42
													1:00:NOR vs. 5:00:NOR	10.18	10.45	-0.275	0.8337	4	4	0.4665	42
													1:00:NOR vs. 9:00:CR	10.18	6.74	3.435	0.7909	4	5	6.142	42
													1:00:NOR vs. 9:00:NOR	10.18	8.6	1.575	0.8337	4	4	2.672	42
													1:00:NOR vs. 13:00:CR	10.18	7.76	2.415	0.7909	4	5	4.318	42
													1:00:NOR vs. 13:00:NOR	10.18	9.075	1.1	0.8337	4	4	1.866	42
													1:00:NOR vs. 17:00:CR	10.18	5.3	4.875	0.7909	4	5	8.717	42
													1:00:NOR vs. 17:00:NOR	10.18	8.85	1.325	0.8337	4	4	2.248	42
													1:00:NOR vs. 21:00:CR	10.18	6	4.175	0.7909	4	5	7.465	42
													1:00:NOR vs. 21:00:NOR	10.18	9.8	0.375	0.8337	4	4	0.6361	42
													5:00:CR vs. 5:00:NOR	7.76	10.45	-2.69	0.7909	5	4	4.81	42
													5:00:CR vs. 9:00:CR	7.76	6.74	1.02	0.7457	5	5	1.934	42
													5:00:CR vs. 9:00:NOR	7.76	8.6	-0.84	0.7909	5	4	1.502	42
													5:00:CR vs. 13:00:CR	7.76	7.76	0	0.7457	5	5	0	42
													5:00:CR vs. 13:00:NOR	7.76	9.075	-1.315	0.7909	5	4	2.351	42
													5:00:CR vs. 17:00:CR	7.76	5.3	2.46	0.7457	5	5	4.666	42
													5:00:CR vs. 17:00:NOR	7.76	8.85	-1.09	0.7909	5	4	1.949	42
													5:00:CR vs. 21:00:CR	7.76	6	1.76	0.7457	5	5	3.338	42
													5:00:CR vs. 21:00:NOR	7.76	9.8	-2.04	0.7909	5	4	3.648	42
													5:00:NOR vs. 9:00:CR	10.45	6.74	3.71	0.7909	4	5	6.634	42
													5:00:NOR vs. 9:00:NOR	10.45	8.6	1.85	0.8337	4	4	3.138	42
													5:00:NOR vs. 13:00:CR	10.45	7.76	2.69	0.7909	4	5	4.81	42
													5:00:NOR vs. 13:00:NOR	10.45	9.075	1.375	0.8337	4	4	2.332	42
													5:00:NOR vs. 17:00:CR	10.45	5.3	5.15	0.7909	4	5	9.209	42
													5:00:NOR vs. 17:00:NOR	10.45	8.85	1.6	0.8337	4	4	2.714	42
													5:00:NOR vs. 21:00:CR	10.45	6	4.45	0.7909	4	5	7.957	42
													5:00:NOR vs. 21:00:NOR	10.45	9.8	0.65	0.8337	4	4	1.103	42
													9:00:CR vs. 9:00:NOR	6.74	8.6	-1.86	0.7909	5	4	3.326	42
													9:00:CR vs. 13:00:CR	6.74	7.76	-1.02	0.7457	5	5	1.934	42
													9:00:CR vs. 13:00:NOR	6.74	9.075	-2.335	0.7909	5	4	4.175	42
													9:00:CR vs. 17:00:CR	6.74	5.3	1.44	0.7457	5	5	2.731	42
													9:00:CR vs. 17:00:NOR	6.74	8.85	-2.11	0.7909	5	4	3.773	42
													9:00:CR vs. 21:00:CR	6.74	6	0.74	0.7457	5	5	1.403	42
													9:00:CR vs. 21:00:NOR	6.74	9.8	-3.06	0.7909	5	4	5.472	42
													9:00:NOR vs. 13:00:CR	8.6	7.76	0.84	0.7909	4	5	1.502	42
													9:00:NOR vs. 13:00:NOR	8.6	9.075	-0.475	0.8337	4	4	0.8058	42
													9:00:NOR vs. 17:00:CR	8.6	5.3	3.3	0.7909	4	5	5.901	42
													9:00:NOR vs. 17:00:NOR	8.6	8.85	-0.25	0.8337	4	4	0.4241	42
													9:00:NOR vs. 21:00:CR	8.6	6	2.6	0.7909	4	5	4.649	42
													9:00:NOR vs. 21:00:NOR	8.6	9.8	-1.2	0.8337	4	4	2.036	42
													13:00:CR vs. 13:00:NOR	7.76	9.075	-1.315	0.7909	5	4	2.351	42
													13:00:CR vs. 17:00:CR	7.76	5.3	2.46	0.7457	5	5	4.666	42
													13:00:CR vs. 17:00:NOR	7.76	8.85	-1.09	0.7909	5	4	1.949	42
													13:00:CR vs. 21:00:CR	7.76	6	1.76	0.7457	5	5	3.338	42
													13:00:CR vs. 21:00:NOR	7.76	9.8	-2.04	0.7909	5	4	3.648	42
													13:00:NOR vs. 17:00:CR	9.075	5.3	3.775	0.7909	4	5	6.75	42
													13:00:NOR vs. 17:00:NOR	9.075	8.85	0.225	0.8337	4	4	0.3817	42
													13:00:NOR vs. 21:00:CR	9.075	6	3.075	0.7909	4	5	5.498	42
													13:00:NOR vs. 21:00:NOR	9.075	9.8	-0.725	0.8337	4	4	1.23	42
													17:00:CR vs. 17:00:NOR	5.3	8.85	-3.55	0.7909	5	4	6.348	42
													17:00:CR vs. 21:00:CR	5.3	6	-0.7	0.7457	5	5	1.328	42
													17:00:CR vs. 21:00:NOR	5.3	9.8	-4.5	0.7909	5	4	8.046	42
													17:00:NOR vs. 21:00:CR	8.85	6	2.85	0.7909	4	5	5.096	42
													17:00:NOR vs. 21:00:NOR	8.85	9.8	-0.95	0.8337	4	4	1.612	42
													21:00:CR vs. 21:00:NOR	6	9.8	-3.8	0.7909	5	4	6.795	42

### Sheet: 1i WB
p-AMPKa/AMPKa	0	4	8	12	16	20	01:00:00	05:00:00	09:00:00	13:00:00	17:00:00	21:00:00
	1.01437	4.26233	11.1984	13.3584	13.6737	12.2096	13.4167	16.1414	15.4037	11.5758	11.257	14.8911
	0.892861	4.05302	8.61464	11.2071	13.0257	11.2912	12.0841	10.8924	12.4774	11.5379	9.16611	11.1291
	0.978133	4.86907	8.9008	9.68257	9.45006	8.49639	8.69969	10.3115	13.1149	10.784	13.2735	15.0564
	1.11464	4.24281	12.0049	8.88191	10.3209	13.6806	12.6268	12.5129	12.9304	13.0306	14.5394	11.5255
	0	4	8	12	16	20	01:00:00	05:00:00	09:00:00	13:00:00	17:00:00	21:00:00
p-ACC/ACC
	0.954988	3.26087	13.0259	12.8362	12.7299	11.359	11.3723	10.2678	10.1887	10.4497	13.3824	11.9172
	0.902359	3.96645	8.22181	9.68087	8.86079	12.8006	10.7708	12.058	12.3563	10.4628	12.0677	10.1512
	1.10806	4.91533	12.945	14.8732	13.3532	11.7184	9.49794	11.4329	10.4505	9.87051	10.3227	12.6015
	1.03459	6.90915	10.2744	12.5655	10.6623	13.0625	11.6956	11.0846	10.8408	10.0752	14.5484	12.8694

### Sheet: 1i FBP
0	4	8	12	16	20					AL				CR
0.964443	0.606029	0.507621	0.522739	0.48	0.537654				01:00:00	0.803113	1.15117	0.890474	1.15525	0.75344	0.978337	0.873343	0.661854
1.10818	0.469065	0.492368	0.397086	0.290982	0.364349				05:00:00	1.03189	0.978691	1.09795	1.12754	0.672918	0.791471	0.841689	0.729794
1.04626	0.520994	0.338237	0.306432	0.308437	0.440061				09:00:00	1.33102	0.864458	1.06206	1.14278	0.788803	0.544324	0.784735	0.824395
0.876194	0.643732	0.477102	0.49624	0.446777	0.385688				13:00:00	0.99685	1.13568	0.989863	0.965924	0.950682	0.836478	0.761162	0.76013
									17:00:00	0.939232	1.13257	1.09072	1.27051	0.91257	0.693378	0.861528	0.866612
									21:00:00	0.936056	1.04831	1.18456	0.996645	0.649393	0.712883	0.706097	0.731648
						Table Analyzed	FBP					Compare cell means regardless of rows and columns
						Two-way ANOVA	Ordinary					Number of families	1
						Alpha	0.05					Number of comparisons per family	66
												Alpha	0.05
						Source of Variation	% of total variation	P value	P value summary	Significant?
						Interaction	3.655	0.5655	ns	No		Tukey's multiple comparisons test	Mean Diff.	95.00% CI of diff.	Below threshold?	Summary	Adjusted P Value
						Row Factor	2.753	0.7052	ns	No
						Column Factor	60.18	<0.0001	****	Yes		1:00:AL vs. 1:00:CR	0.1833	-0.1103 to 0.4768	No	ns	0.5739
												1:00:AL vs. 5:00:AL	-0.05902	-0.3526 to 0.2345	No	ns	0.9999
						ANOVA table	SS	DF	MS	F (DFn, DFd)	P value	1:00:AL vs. 5:00:CR	0.241	-0.05252 to 0.5346	No	ns	0.1963
						Interaction	0.05571	5	0.01114	F (5, 36) = 0.7876	P=0.5655	1:00:AL vs. 9:00:AL	-0.1001	-0.3936 to 0.1935	No	ns	0.9865
						Row Factor	0.04196	5	0.008392	F (5, 36) = 0.5931	P=0.7052	1:00:AL vs. 9:00:CR	0.2644	-0.02912 to 0.5580	No	ns	0.1108
						Column Factor	0.9173	1	0.9173	F (1, 36) = 64.84	P<0.0001	1:00:AL vs. 13:00:AL	-0.02208	-0.3156 to 0.2715	No	ns	>0.9999
						Residual	0.5093	36	0.01415			1:00:AL vs. 13:00:CR	0.1729	-0.1207 to 0.4664	No	ns	0.6548
												1:00:AL vs. 17:00:AL	-0.1083	-0.4018 to 0.1853	No	ns	0.9756
						Difference between column means						1:00:AL vs. 17:00:CR	0.1665	-0.1271 to 0.4600	No	ns	0.7033
						Mean of AL	1.055					1:00:AL vs. 21:00:AL	-0.04139	-0.3349 to 0.2522	No	ns	>0.9999
						Mean of CR	0.7787					1:00:AL vs. 21:00:CR	0.3	0.006438 to 0.5936	Yes	*	0.0415
						Difference between means	0.2765					1:00:CR vs. 5:00:AL	-0.2423	-0.5358 to 0.05128	No	ns	0.1907
						SE of difference	0.03434					1:00:CR vs. 5:00:CR	0.05778	-0.2358 to 0.3513	No	ns	0.9999
						95% CI of difference	0.2068 to 0.3461					1:00:CR vs. 9:00:AL	-0.2833	-0.5769 to 0.01022	No	ns	0.0667
												1:00:CR vs. 9:00:CR	0.08118	-0.2124 to 0.3747	No	ns	0.9976
						Spearman's test for heteroscedasticity						1:00:CR vs. 13:00:AL	-0.2053	-0.4989 to 0.08822	No	ns	0.4062
						Rs of predicted Y vs. |residual|	0.1272					1:00:CR vs. 13:00:CR	-0.01037	-0.3039 to 0.2832	No	ns	>0.9999
						P value (one tailed)	0.1945					1:00:CR vs. 17:00:AL	-0.2915	-0.5851 to 0.002043	No	ns	0.053
						Passed (P > 0.05)?	Yes					1:00:CR vs. 17:00:CR	-0.01678	-0.3103 to 0.2768	No	ns	>0.9999
												1:00:CR vs. 21:00:AL	-0.2246	-0.5182 to 0.06891	No	ns	0.2807
						Normality of Residuals						1:00:CR vs. 21:00:CR	0.1167	-0.1768 to 0.4103	No	ns	0.9585
						Test name	Statistics	P value	Passed normality test (alpha=0.05)?	P value summary		5:00:AL vs. 5:00:CR	0.3	0.006492 to 0.5936	Yes	*	0.0414
						D'Agostino-Pearson omnibus (K2)	0.1986	0.9055	Yes	ns		5:00:AL vs. 9:00:AL	-0.04106	-0.3346 to 0.2525	No	ns	>0.9999
						Anderson-Darling (A2*)	0.1781	0.9143	Yes	ns		5:00:AL vs. 9:00:CR	0.3235	0.02990 to 0.6170	Yes	*	0.0205
						Shapiro-Wilk (W)	0.9888	0.9228	Yes	ns		5:00:AL vs. 13:00:AL	0.03694	-0.2566 to 0.3305	No	ns	>0.9999
						Kolmogorov-Smirnov (distance)	0.065	0.1	Yes	ns		5:00:AL vs. 13:00:CR	0.2319	-0.06165 to 0.5255	No	ns	0.2407
												5:00:AL vs. 17:00:AL	-0.04924	-0.3428 to 0.2443	No	ns	>0.9999
						Data summary						5:00:AL vs. 17:00:CR	0.2255	-0.06806 to 0.5191	No	ns	0.2758
						Number of columns (Column Factor)	2					5:00:AL vs. 21:00:AL	0.01762	-0.2759 to 0.3112	No	ns	>0.9999
						Number of rows (Row Factor)	6					5:00:AL vs. 21:00:CR	0.359	0.06545 to 0.6526	Yes	**	0.0066
						Number of values	48					5:00:CR vs. 9:00:AL	-0.3411	-0.6347 to -0.04756	Yes	*	0.0117
												5:00:CR vs. 9:00:CR	0.0234	-0.2702 to 0.3170	No	ns	>0.9999
												5:00:CR vs. 13:00:AL	-0.2631	-0.5567 to 0.03045	No	ns	0.1146
												5:00:CR vs. 13:00:CR	-0.06814	-0.3617 to 0.2254	No	ns	0.9995
												5:00:CR vs. 17:00:AL	-0.3493	-0.6428 to -0.05573	Yes	**	0.009
												5:00:CR vs. 17:00:CR	-0.07455	-0.3681 to 0.2190	No	ns	0.9989
												5:00:CR vs. 21:00:AL	-0.2824	-0.5760 to 0.01113	No	ns	0.0684
												5:00:CR vs. 21:00:CR	0.05896	-0.2346 to 0.3525	No	ns	0.9999
												9:00:AL vs. 9:00:CR	0.3645	0.07096 to 0.6581	Yes	**	0.0055
												9:00:AL vs. 13:00:AL	0.078	-0.2156 to 0.3716	No	ns	0.9983
												9:00:AL vs. 13:00:CR	0.273	-0.02059 to 0.5665	No	ns	0.0885
												9:00:AL vs. 17:00:AL	-0.008178	-0.3017 to 0.2854	No	ns	>0.9999
												9:00:AL vs. 17:00:CR	0.2666	-0.02700 to 0.5601	No	ns	0.1048
												9:00:AL vs. 21:00:AL	0.05869	-0.2349 to 0.3522	No	ns	0.9999
												9:00:AL vs. 21:00:CR	0.4001	0.1065 to 0.6936	Yes	**	0.0016
												9:00:CR vs. 13:00:AL	-0.2865	-0.5801 to 0.007043	No	ns	0.0611
												9:00:CR vs. 13:00:CR	-0.09155	-0.3851 to 0.2020	No	ns	0.9934
												9:00:CR vs. 17:00:AL	-0.3727	-0.6662 to -0.07914	Yes	**	0.0042
												9:00:CR vs. 17:00:CR	-0.09796	-0.3915 to 0.1956	No	ns	0.9886
												9:00:CR vs. 21:00:AL	-0.3058	-0.5994 to -0.01227	Yes	*	0.0349
												9:00:CR vs. 21:00:CR	0.03556	-0.2580 to 0.3291	No	ns	>0.9999
												13:00:AL vs. 13:00:CR	0.195	-0.09859 to 0.4885	No	ns	0.483
												13:00:AL vs. 17:00:AL	-0.08618	-0.3797 to 0.2074	No	ns	0.996
												13:00:AL vs. 17:00:CR	0.1886	-0.1050 to 0.4821	No	ns	0.5324
												13:00:AL vs. 21:00:AL	-0.01931	-0.3129 to 0.2742	No	ns	>0.9999
												13:00:AL vs. 21:00:CR	0.3221	0.02852 to 0.6156	Yes	*	0.0214
												13:00:CR vs. 17:00:AL	-0.2811	-0.5747 to 0.01241	No	ns	0.0709
												13:00:CR vs. 17:00:CR	-0.006409	-0.3000 to 0.2871	No	ns	>0.9999
												13:00:CR vs. 21:00:AL	-0.2143	-0.5078 to 0.07928	No	ns	0.3448
												13:00:CR vs. 21:00:CR	0.1271	-0.1664 to 0.4207	No	ns	0.9277
												17:00:AL vs. 17:00:CR	0.2747	-0.01882 to 0.5683	No	ns	0.0844
												17:00:AL vs. 21:00:AL	0.06687	-0.2267 to 0.3604	No	ns	0.9996
												17:00:AL vs. 21:00:CR	0.4083	0.1147 to 0.7018	Yes	**	0.0012
												17:00:CR vs. 21:00:AL	-0.2079	-0.5014 to 0.08569	No	ns	0.3883
												17:00:CR vs. 21:00:CR	0.1335	-0.1600 to 0.4271	No	ns	0.9025
												21:00:AL vs. 21:00:CR	0.3414	0.04783 to 0.6349	Yes	*	0.0116
												Test details	Mean 1	Mean 2	Mean Diff.	SE of diff.	N1	N2	q	DF
												1:00:AL vs. 1:00:CR	1	0.8167	0.1833	0.08411	4	4	3.081	36
												1:00:AL vs. 5:00:AL	1	1.059	-0.05902	0.08411	4	4	0.9923	36
												1:00:AL vs. 5:00:CR	1	0.759	0.241	0.08411	4	4	4.053	36
												1:00:AL vs. 9:00:AL	1	1.1	-0.1001	0.08411	4	4	1.683	36
												1:00:AL vs. 9:00:CR	1	0.7356	0.2644	0.08411	4	4	4.446	36
												1:00:AL vs. 13:00:AL	1	1.022	-0.02208	0.08411	4	4	0.3712	36
												1:00:AL vs. 13:00:CR	1	0.8271	0.1729	0.08411	4	4	2.907	36
												1:00:AL vs. 17:00:AL	1	1.108	-0.1083	0.08411	4	4	1.82	36
												1:00:AL vs. 17:00:CR	1	0.8335	0.1665	0.08411	4	4	2.799	36
												1:00:AL vs. 21:00:AL	1	1.041	-0.04139	0.08411	4	4	0.696	36
												1:00:AL vs. 21:00:CR	1	0.7	0.3	0.08411	4	4	5.044	36
												1:00:CR vs. 5:00:AL	0.8167	1.059	-0.2423	0.08411	4	4	4.074	36
												1:00:CR vs. 5:00:CR	0.8167	0.759	0.05778	0.08411	4	4	0.9715	36
												1:00:CR vs. 9:00:AL	0.8167	1.1	-0.2833	0.08411	4	4	4.764	36
												1:00:CR vs. 9:00:CR	0.8167	0.7356	0.08118	0.08411	4	4	1.365	36
												1:00:CR vs. 13:00:AL	0.8167	1.022	-0.2053	0.08411	4	4	3.453	36
												1:00:CR vs. 13:00:CR	0.8167	0.8271	-0.01037	0.08411	4	4	0.1744	36
												1:00:CR vs. 17:00:AL	0.8167	1.108	-0.2915	0.08411	4	4	4.902	36
												1:00:CR vs. 17:00:CR	0.8167	0.8335	-0.01678	0.08411	4	4	0.2821	36
												1:00:CR vs. 21:00:AL	0.8167	1.041	-0.2246	0.08411	4	4	3.777	36
												1:00:CR vs. 21:00:CR	0.8167	0.7	0.1167	0.08411	4	4	1.963	36
												5:00:AL vs. 5:00:CR	1.059	0.759	0.3	0.08411	4	4	5.045	36
												5:00:AL vs. 9:00:AL	1.059	1.1	-0.04106	0.08411	4	4	0.6905	36
												5:00:AL vs. 9:00:CR	1.059	0.7356	0.3235	0.08411	4	4	5.439	36
												5:00:AL vs. 13:00:AL	1.059	1.022	0.03694	0.08411	4	4	0.6211	36
												5:00:AL vs. 13:00:CR	1.059	0.8271	0.2319	0.08411	4	4	3.899	36
												5:00:AL vs. 17:00:AL	1.059	1.108	-0.04924	0.08411	4	4	0.828	36
												5:00:AL vs. 17:00:CR	1.059	0.8335	0.2255	0.08411	4	4	3.792	36
												5:00:AL vs. 21:00:AL	1.059	1.041	0.01762	0.08411	4	4	0.2964	36
												5:00:AL vs. 21:00:CR	1.059	0.7	0.359	0.08411	4	4	6.037	36
												5:00:CR vs. 9:00:AL	0.759	1.1	-0.3411	0.08411	4	4	5.736	36
												5:00:CR vs. 9:00:CR	0.759	0.7356	0.0234	0.08411	4	4	0.3935	36
												5:00:CR vs. 13:00:AL	0.759	1.022	-0.2631	0.08411	4	4	4.424	36
												5:00:CR vs. 13:00:CR	0.759	0.8271	-0.06814	0.08411	4	4	1.146	36
												5:00:CR vs. 17:00:AL	0.759	1.108	-0.3493	0.08411	4	4	5.873	36
												5:00:CR vs. 17:00:CR	0.759	0.8335	-0.07455	0.08411	4	4	1.254	36
												5:00:CR vs. 21:00:AL	0.759	1.041	-0.2824	0.08411	4	4	4.749	36
												5:00:CR vs. 21:00:CR	0.759	0.7	0.05896	0.08411	4	4	0.9914	36
												9:00:AL vs. 9:00:CR	1.1	0.7356	0.3645	0.08411	4	4	6.129	36
												9:00:AL vs. 13:00:AL	1.1	1.022	0.078	0.08411	4	4	1.312	36
												9:00:AL vs. 13:00:CR	1.1	0.8271	0.273	0.08411	4	4	4.59	36
												9:00:AL vs. 17:00:AL	1.1	1.108	-0.008178	0.08411	4	4	0.1375	36
												9:00:AL vs. 17:00:CR	1.1	0.8335	0.2666	0.08411	4	4	4.482	36
												9:00:AL vs. 21:00:AL	1.1	1.041	0.05869	0.08411	4	4	0.9868	36
												9:00:AL vs. 21:00:CR	1.1	0.7	0.4001	0.08411	4	4	6.727	36
												9:00:CR vs. 13:00:AL	0.7356	1.022	-0.2865	0.08411	4	4	4.818	36
												9:00:CR vs. 13:00:CR	0.7356	0.8271	-0.09155	0.08411	4	4	1.539	36
												9:00:CR vs. 17:00:AL	0.7356	1.108	-0.3727	0.08411	4	4	6.267	36
												9:00:CR vs. 17:00:CR	0.7356	0.8335	-0.09796	0.08411	4	4	1.647	36
												9:00:CR vs. 21:00:AL	0.7356	1.041	-0.3058	0.08411	4	4	5.142	36
												9:00:CR vs. 21:00:CR	0.7356	0.7	0.03556	0.08411	4	4	0.5979	36
												13:00:AL vs. 13:00:CR	1.022	0.8271	0.195	0.08411	4	4	3.278	36
												13:00:AL vs. 17:00:AL	1.022	1.108	-0.08618	0.08411	4	4	1.449	36
												13:00:AL vs. 17:00:CR	1.022	0.8335	0.1886	0.08411	4	4	3.171	36
												13:00:AL vs. 21:00:AL	1.022	1.041	-0.01931	0.08411	4	4	0.3248	36
												13:00:AL vs. 21:00:CR	1.022	0.7	0.3221	0.08411	4	4	5.416	36
												13:00:CR vs. 17:00:AL	0.8271	1.108	-0.2811	0.08411	4	4	4.727	36
												13:00:CR vs. 17:00:CR	0.8271	0.8335	-0.006409	0.08411	4	4	0.1078	36
												13:00:CR vs. 21:00:AL	0.8271	1.041	-0.2143	0.08411	4	4	3.603	36
												13:00:CR vs. 21:00:CR	0.8271	0.7	0.1271	0.08411	4	4	2.137	36
												17:00:AL vs. 17:00:CR	1.108	0.8335	0.2747	0.08411	4	4	4.62	36
												17:00:AL vs. 21:00:AL	1.108	1.041	0.06687	0.08411	4	4	1.124	36
												17:00:AL vs. 21:00:CR	1.108	0.7	0.4083	0.08411	4	4	6.865	36
												17:00:CR vs. 21:00:AL	0.8335	1.041	-0.2079	0.08411	4	4	3.495	36
												17:00:CR vs. 21:00:CR	0.8335	0.7	0.1335	0.08411	4	4	2.245	36
												21:00:AL vs. 21:00:CR	1.041	0.7	0.3414	0.08411	4	4	5.74	36

### Sheet: 1k
WT N	wt L	D34S N	d34s L			Table Analyzed	MEF 7 1k ALDOA						Table Analyzed	MEF 7 1k ALDOA
0.989809	0.853836	0.900933	0.473216
0.848955	1.15771	0.821718	0.395505			Column B	wt L						Column D	d34s L
0.850848	1.10913	1.01909	0.49659			vs.	vs.						vs.	vs.
0.764715	1.05368	1.03923	0.357122			Column A	WT N						Column C	D34S N
1.01053	1.08679	0.902188	0.316453
1.05759	1.04463	1.23574	0.326405			Unpaired t test							Unpaired t test
1.03234	1.00368	1.17928	0.371368			P value	0.8648						P value	<0.0001
0.822202	0.844861	1.0199	0.416351			P value summary	ns						P value summary	****
0.869814	0.863452	1.11708	0.410807			Significantly different (P < 0.05)?	No						Significantly different (P < 0.05)?	Yes
1.10817	0.876978	0.88518	0.341087			One- or two-tailed P value?	Two-tailed						One- or two-tailed P value?	Two-tailed
1.04122	0.914509	1.04854	0.536817			t, df	t=0.1713, df=43						t, df	t=19.84, df=43
1.0528	0.871577	0.999961	0.494938
0.9316	1.1188	0.9587	0.340005			How big is the difference?							How big is the difference?
1.00849	1.40512	0.895984	0.285515			Mean of column A	1						Mean of column C	1
1.10819	0.84303	0.904537	0.356477			Mean of column B	0.9924						Mean of column D	0.3922
1.06484	1.28282	0.945246	0.451393			Difference between means (B - A) ± SEM	-0.007553 ± 0.04409						Difference between means (D - C) ± SEM	-0.6078 ± 0.03064
1.15591	0.939074	0.951523	0.297156			95% confidence interval	-0.09646 to 0.08135						95% confidence interval	-0.6696 to -0.5460
1.13232	0.913903	1.10768	0.47823			R squared (eta squared)	0.0006822						R squared (eta squared)	0.9015
0.87319	0.95547	1.11043	0.317981
0.944224	0.70988	0.755457	0.381083			F test to compare variances							F test to compare variances
1.24504		0.993794				F, DFn, Dfd	1.689, 19, 24						F, DFn, Dfd	2.585, 24, 19
0.917925		0.994463				P value	0.2245						P value	0.0384
0.941633		1.07334				P value summary	ns						P value summary	*
0.955921		0.916466				Significantly different (P < 0.05)?	No						Significantly different (P < 0.05)?	Yes
1.27172		1.22355
						Normality of Residuals							Normality of Residuals
						Test name	Statistics	P value	Passed normality test (alpha=0.05)?	P value summary			Test name	Statistics	P value	Passed normality test (alpha=0.05)?	P value summary
						Anderson-Darling (A2*)	0.4541	0.258	Yes	ns			Anderson-Darling (A2*)	0.364	0.4244	Yes	ns
						D'Agostino-Pearson omnibus (K2)	3.597	0.1656	Yes	ns			D'Agostino-Pearson omnibus (K2)	0.7836	0.6758	Yes	ns
						Shapiro-Wilk (W)	0.9688	0.2618	Yes	ns			Shapiro-Wilk (W)	0.9797	0.6075	Yes	ns
						Kolmogorov-Smirnov (distance)	0.08935	0.1	Yes	ns			Kolmogorov-Smirnov (distance)	0.08329	0.1	Yes	ns
						Data analyzed							Data analyzed
						Sample size, column A	25						Sample size, column C	25
						Sample size, column B	20						Sample size, column D	20
													Table Analyzed	MEF 7 1k ALDOA
													Column D	d34s L
													vs.	vs.
													Column C	D34S N
													Unpaired t test with Welch's correction
													P value	<0.0001
													P value summary	****
													Significantly different (P < 0.05)?	Yes
													One- or two-tailed P value?	Two-tailed
													Welch-corrected t, df	t=20.86, df=40.78
													How big is the difference?
													Mean of column C	1
													Mean of column D	0.3922
													Difference between means (D - C) ± SEM	-0.6078 ± 0.02914
													95% confidence interval	-0.6666 to -0.5489
													R squared (eta squared)	0.9143
													F test to compare variances
													F, DFn, Dfd	2.585, 24, 19
													P value	0.0384
													P value summary	*
													Significantly different (P < 0.05)?	Yes
													Data analyzed
													Sample size, column C	25
													Sample size, column D	20

### Sheet: 1l
A WT N	A WT L	A D34S N	A D34S L		Table Analyzed	ALDOA D34S					Compare cell means regardless of rows and columns
0.7008	0.6322	0.5737	0.7054
0.7615	0.7168	0.4984	0.6546		Two-way ANOVA	Ordinary					Number of families	1
0.7306	0.6575	0.5035	0.5096		Alpha	0.05					Number of comparisons per family	6
0.7065	0.7837	0.5539	0.7253								Alpha	0.05
0.6848	0.8221	0.377	0.6621		Source of Variation	% of total variation	P value	P value summary	Significant?
0.6229	0.5927	0.5729	0.6323		Interaction	18.31	<0.0001	****	Yes		Tukey's multiple comparisons test	Predicted (LS) mean diff.	95.00% CI of diff.	Below threshold?	Summary	Adjusted P Value
0.6467	0.6487	0.5126	0.6742		Row Factor	20.16	<0.0001	****	Yes
0.6369	0.6143	0.5017	0.7078		Column Factor	18.31	<0.0001	****	Yes		NOR:WT vs. NOR:D34S	-3.6e-08	-0.09250 to 0.09250	No	ns	>0.9999
0.5977	0.5964	0.621	0.6872								NOR:WT vs. LCA:WT	0.007553	-0.09056 to 0.1057	No	ns	0.9971
0.6888	0.7278	0.6081	0.6866		ANOVA table	SS (Type III)	DF	MS	F (DFn, DFd)	P value	NOR:WT vs. LCA:D34S	0.3145	0.2164 to 0.4126	Yes	****	<0.0001
0.5903	0.7263	0.6592	0.7583		Interaction	0.5234	1	0.5234	F (1, 86) = 33.59	P<0.0001	NOR:D34S vs. LCA:WT	0.007553	-0.09056 to 0.1057	No	ns	0.9971
0.6686	0.7672	0.519	0.764		Row Factor	0.5762	1	0.5762	F (1, 86) = 36.98	P<0.0001	NOR:D34S vs. LCA:D34S	0.3145	0.2164 to 0.4126	Yes	****	<0.0001
0.7632	0.7304	0.6628	0.6899		Column Factor	0.5234	1	0.5234	F (1, 86) = 33.59	P<0.0001	LCA:WT vs. LCA:D34S	0.3069	0.2035 to 0.4104	Yes	****	<0.0001
0.7492	0.7041	0.5776	0.6722		Residual	1.34	86	0.01558
0.5811	0.8316	0.6043	0.6687
0.7424	0.6531	0.5487	0.7072		Difference between column means						Test details	Predicted (LS) mean 1	Predicted (LS) mean 2	Predicted (LS) mean diff.	SE of diff.	N1	N2	q	DF
0.6769	0.6902	0.5351	0.6836		Predicted (LS) mean of WT	0.9962
0.7051	0.6048	0.4512	0.8039		Predicted (LS) mean of D34S	0.8428					NOR:WT vs. NOR:D34S	1	1	-3.6e-08	0.03531	25	25	1.442e-06	86
0.7034	0.6686	0.5038	0.6252		Difference between predicted means	0.1535					NOR:WT vs. LCA:WT	1	0.9924	0.007553	0.03745	25	20	0.2853	86
0.6105	0.6013	0.5829	0.6922		SE of difference	0.02648					NOR:WT vs. LCA:D34S	1	0.6855	0.3145	0.03745	25	20	11.88	86
0.6405	0.7337				95% CI of difference	0.1008 to 0.2061					NOR:D34S vs. LCA:WT	1	0.9924	0.007553	0.03745	25	20	0.2853	86
0.8159	0.4976										NOR:D34S vs. LCA:D34S	1	0.6855	0.3145	0.03745	25	20	11.88	86
0.7563	0.7902				Difference between row means						LCA:WT vs. LCA:D34S	0.9924	0.6855	0.3069	0.03947	20	20	11	86
0.6688					Predicted (LS) mean of NOR	1
					Predicted (LS) mean of LCA	0.839
					Difference between predicted means	0.161
					SE of difference	0.02648
					95% CI of difference	0.1084 to 0.2137
					Interaction CI
					Mean diff, A1 - B1	-3.6e-08
					Mean diff, A2 - B2	0.3069
					(A1 -B1) - (A2 - B2)	-0.3069
					95% CI of difference	-0.4122 to -0.2017
					(B1 - A1) - (B2 - A2)	0.3069
					95% CI of difference	0.2017 to 0.4122
					Spearman's test for heteroscedasticity
					Rs of predicted Y vs. |residual|	0.2075
					P value (one tailed)	0.0249
					Passed (P > 0.05)?	No
					Normality of Residuals
					Test name	Statistics	P value	Passed normality test (alpha=0.05)?	P value summary
					D'Agostino-Pearson omnibus (K2)	6.666	0.0357	No	*
					Anderson-Darling (A2*)	0.4357	0.2926	Yes	ns
					Shapiro-Wilk (W)	0.9808	0.2042	Yes	ns
					Kolmogorov-Smirnov (distance)	0.07239	0.1	Yes	ns
					Data summary
					Number of columns (Column Factor)	2
					Number of rows (Row Factor)	2
					Number of values	90

### Sheet: 1n
trpv n	trpv l				Table Analyzed	MEF 3 1n TRPV					Table Analyzed	MEF 3 1n TRPV
1.03249	0.475912
1.04195	0.653918				Column B	trpv l					Column B	trpv l
0.873571	0.514867				vs.	vs.					vs.	vs.
0.948195	0.523599				Column A	trpv n					Column A	trpv n
0.785463	0.514304
0.765941	0.527618				Unpaired t test						Unpaired t test with Welch's correction
0.872363	0.597751				P value	<0.0001					P value	<0.0001
1.07468	0.53972				P value summary	****					P value summary	****
1.01544	0.561215				Significantly different (P < 0.05)?	Yes					Significantly different (P < 0.05)?	Yes
0.980063	0.448684				One- or two-tailed P value?	Two-tailed					One- or two-tailed P value?	Two-tailed
1.23816	0.528683				t, df	t=14.34, df=39					Welch-corrected t, df	t=14.16, df=30.08
1.02994	0.514157
0.903651	0.692969				How big is the difference?						How big is the difference?
1.0937	0.597228				Mean of column A	1					Mean of column A	1
1.07593	0.549771				Mean of column B	0.5366					Mean of column B	0.5366
0.931306	0.691204				Difference between means (B - A) ± SEM	-0.4634 ± 0.03231					Difference between means (B - A) ± SEM	-0.4634 ± 0.03272
0.936424	0.4769				95% confidence interval	-0.5287 to -0.3980					95% confidence interval	-0.5302 to -0.3965
1.01717	0.451834				R squared (eta squared)	0.8406					R squared (eta squared)	0.8696
1.18665	0.451039
1.19692	0.479177				F test to compare variances						F test to compare variances
	0.478942				F, DFn, Dfd	3.005, 19, 20					F, DFn, Dfd	3.005, 19, 20
					P value	0.0185					P value	0.0185
					P value summary	*					P value summary	*
					Significantly different (P < 0.05)?	Yes					Significantly different (P < 0.05)?	Yes
					Normality of Residuals						Data analyzed
					Test name	Statistics	P value	Passed normality test (alpha=0.05)?	P value summary		Sample size, column A	20
					Anderson-Darling (A2*)	0.3876	0.372	Yes	ns		Sample size, column B	21
					D'Agostino-Pearson omnibus (K2)	0.7951	0.672	Yes	ns
					Shapiro-Wilk (W)	0.9775	0.5832	Yes	ns
					Kolmogorov-Smirnov (distance)	0.0825	0.1	Yes	ns
					Data analyzed
					Sample size, column A	20
					Sample size, column B	21

### Sheet: 1o
trpv n	trpv l			Table Analyzed	axin trpv lca					Table Analyzed	axin trpv lca
0.8	0.7816
0.7764	0.7848			Column B	trpv l					Column B	trpv l
0.6794	0.8232			vs.	vs.					vs.	vs.
0.685	0.8215			Column A	trpv n					Column A	trpv n
0.8027	0.8171
0.781	0.7862			Unpaired t test						Unpaired t test with Welch's correction
0.6256	0.8129			P value	<0.0001					P value	<0.0001
0.7107	0.7936			P value summary	****					P value summary	****
0.7033	0.7926			Significantly different (P < 0.05)?	Yes					Significantly different (P < 0.05)?	Yes
0.6454	0.8134			One- or two-tailed P value?	Two-tailed					One- or two-tailed P value?	Two-tailed
0.7463	0.7716			t, df	t=5.888, df=52					Welch-corrected t, df	t=7.058, df=42.36
0.6616	0.8142
0.7304	0.7876			How big is the difference?						How big is the difference?
0.634	0.805			Mean of column A	0.6968					Mean of column A	0.6968
0.566	0.8144			Mean of column B	0.8003					Mean of column B	0.8003
0.6807	0.8538			Difference between means (B - A) ± SEM	0.1035 ± 0.01758					Difference between means (B - A) ± SEM	0.1035 ± 0.01466
0.7805	0.8199			95% confidence interval	0.06822 to 0.1388					95% confidence interval	0.07390 to 0.1331
0.7251	0.7338			R squared (eta squared)	0.4					R squared (eta squared)	0.5404
0.7247	0.7866
0.5957	0.8278			F test to compare variances						F test to compare variances
0.7155	0.7644			F, DFn, Dfd	8.726, 32, 20					F, DFn, Dfd	8.726, 32, 20
0.6113				P value	<0.0001					P value	<0.0001
0.6538				P value summary	****					P value summary	****
0.7198				Significantly different (P < 0.05)?	Yes					Significantly different (P < 0.05)?	Yes
0.8129
0.618				Normality of Residuals						Data analyzed
0.7043				Test name	Statistics	P value	Passed normality test (alpha=0.05)?	P value summary		Sample size, column A	33
0.6301				Anderson-Darling (A2*)	0.7424	0.05	No	*		Sample size, column B	21
0.6816				D'Agostino-Pearson omnibus (K2)	7.251	0.0266	No	*
0.7031				Shapiro-Wilk (W)	0.9592	0.0633	Yes	ns
0.832				Kolmogorov-Smirnov (distance)	0.123	0.0406	No	*
0.7732
0.4843				Data analyzed
				Sample size, column A	33
				Sample size, column B	21
