## Supplementary material for "Lithocholic acid targets TULP3 to activate sirtuins and AMPK to retard ageing": Source data and statistical analysis data for all graphs: Fig 2.xlsx

### Sheet: 2c
wt	3kr		Table Analyzed	MEF 5 2c 3KR					Table Analyzed	MEF 5 2c 3KR
1.1226	0.322283
0.838207	0.482798		Column B	3kr					Column B	3kr
0.898978	0.444364		vs.	vs.					vs.	vs.
0.854262	0.507867		Column A	wt					Column A	wt
0.991523	0.450625
0.975129	0.461667		Unpaired t test						Mann Whitney test
1.04804	0.40965		P value	<0.0001					P value	<0.0001
0.902994	0.498586		P value summary	****					Exact or approximate P value?	Exact
0.886574	0.479953		Significantly different (P < 0.05)?	Yes					P value summary	****
0.924902	0.460171		One- or two-tailed P value?	Two-tailed					Significantly different (P < 0.05)?	Yes
1.0378	0.395688		t, df	t=19.13, df=40					One- or two-tailed P value?	Two-tailed
0.920117	0.400615								Sum of ranks in column A,B	672 , 231
1.2239	0.48089		How big is the difference?						Mann-Whitney U	0
1.00502	0.423766		Mean of column A	1
0.867414	0.443286		Mean of column B	0.4401					Difference between medians
0.942729	0.384535		Difference between means (B - A) ± SEM	-0.5599 ± 0.02927					Median of column A	0.9751, n=21
1.05834	0.437183		95% confidence interval	-0.6191 to -0.5007					Median of column B	0.4444, n=21
1.17338	0.451362		R squared (eta squared)	0.9015					Difference: Actual	-0.5308
1.31441	0.424421								Difference: Hodges-Lehmann	-0.5392
1.0549	0.395061		F test to compare variances
0.958793	0.487231		F, DFn, Dfd	7.903, 20, 20
			P value	<0.0001
			P value summary	****
			Significantly different (P < 0.05)?	Yes
			Normality of Residuals
			Test name	Statistics	P value	Passed normality test (alpha=0.05)?	P value summary
			Anderson-Darling (A2*)	0.7677	0.0424	No	*
			D'Agostino-Pearson omnibus (K2)	12.99	0.0015	No	**
			Shapiro-Wilk (W)	0.9278	0.0109	No	*
			Kolmogorov-Smirnov (distance)	0.1472	0.0228	No	*
			Data analyzed
			Sample size, column A	21
			Sample size, column B	21

### Sheet: 2d
v1e	v1e 3kr			Table Analyzed	axin v1e 3kr				Table Analyzed	axin v1e 3kr
0.6435	0.7954
0.5519	0.8394			Column B	v1e 3kr				Column B	v1e 3kr
0.5479	0.7611			vs.	vs.				vs.	vs.
0.6101	0.8367			Column A	v1e				Column A	v1e
0.5657	0.838
0.5154	0.7925			Unpaired t test					Unpaired t test with Welch's correction
0.5912	0.809			P value	<0.0001				P value	<0.0001
0.5576	0.8025			P value summary	****				P value summary	****
0.6341	0.7979			Significantly different (P < 0.05)?	Yes				Significantly different (P < 0.05)?	Yes
0.6175	0.7535			One- or two-tailed P value?	Two-tailed				One- or two-tailed P value?	Two-tailed
0.6467	0.7215			t, df	t=14.77, df=45				Welch-corrected t, df	t=14.93, df=37.65
0.5434	0.7439
0.6002	0.726			How big is the difference?					How big is the difference?
0.698	0.7766			Mean of column A	0.5555				Mean of column A	0.5555
0.4007	0.7872			Mean of column B	0.7984				Mean of column B	0.7984
0.5132	0.8495			Difference between means (B - A) ± SEM	0.2429 ± 0.01644				Difference between means (B - A) ± SEM	0.2429 ± 0.01627
0.5027	0.8443			95% confidence interval	0.2098 to 0.2760				95% confidence interval	0.2100 to 0.2759
0.4538	0.8536			R squared (eta squared)	0.8291				R squared (eta squared)	0.8555
0.4584	0.8023
0.5366	0.802			F test to compare variances					F test to compare variances
0.5541	0.7984			F, DFn, Dfd	2.851, 23, 22				F, DFn, Dfd	2.851, 23, 22
0.4968	0.7692			P value	0.0167				P value	0.0167
0.5542	0.8634			P value summary	*				P value summary	*
0.5386				Significantly different (P < 0.05)?	Yes				Significantly different (P < 0.05)?	Yes
				Normality of Residuals					Data analyzed
				Test name	Statistics	P value	Passed normality test (alpha=0.05)?	P value summary	Sample size, column A	24
				Anderson-Darling (A2*)	0.3773	0.3956	Yes	ns	Sample size, column B	23
				D'Agostino-Pearson omnibus (K2)	1.508	0.4705	Yes	ns
				Shapiro-Wilk (W)	0.9842	0.7673	Yes	ns
				Kolmogorov-Smirnov (distance)	0.1092	0.1	Yes	ns
				Data analyzed
				Sample size, column A	24
				Sample size, column B	23

### Sheet: 2f
P18KO V1E	P18 KO 3KR		Table Analyzed	MEF 13 3KR P18 KO					p18kov1e	p18kov1e3kr		Table Analyzed	axin p18ko v1e3kr
1.01682	0.919606								0.6123	0.5469
0.867052	0.931994		Column B	P18 KO 3KR					0.4834	0.5654		Column B	p18kov1e3kr
0.944899	1.03445		vs.	vs.					0.6558	0.5894		vs.	vs.
1.21964	1.10357		Column A	P18KO V1E					0.6234	0.7154		Column A	p18kov1e
1.06097	0.936246								0.5013	0.5464
0.912314	1.03846		Unpaired t test						0.5908	0.5599		Unpaired t test
0.822043	0.798266		P value	0.1044					0.5819	0.5839		P value	0.8125
1.05528	0.772249		P value summary	ns					0.5426	0.5942		P value summary	ns
0.795339	1.03902		Significantly different (P < 0.05)?	No					0.5468	0.525		Significantly different (P < 0.05)?	No
0.947773	0.84001		One- or two-tailed P value?	Two-tailed					0.5838	0.6343		One- or two-tailed P value?	Two-tailed
1.01778	0.901003		t, df	t=1.664, df=38					0.4399	0.6328		t, df	t=0.2387, df=43
1.30655	0.890538								0.5863	0.6123
0.978877	0.997443		How big is the difference?						0.5513	0.5405		How big is the difference?
1.10034	0.956345		Mean of column A	1					0.6341	0.5759		Mean of column A	0.5777
1.13159	1.06238		Mean of column B	0.9418					0.6854	0.4976		Mean of column B	0.5815
0.972239	0.799314		Difference between means (B - A) ± SEM	-0.05818 ± 0.03497					0.5583	0.5824		Difference between means (B - A) ± SEM	0.003841 ± 0.01609
0.914522	0.990133		95% confidence interval	-0.1290 to 0.01261					0.5348	0.5651		95% confidence interval	-0.02862 to 0.03630
0.961886	0.934683		R squared (eta squared)	0.0679					0.6152	0.5307		R squared (eta squared)	0.001323
0.993461	1.02885								0.6661	0.5538
0.980634	0.861809		F test to compare variances						0.553	0.6261		F test to compare variances
			F, DFn, Dfd	1.691, 19, 19					0.562	0.6336		F, DFn, Dfd	1.505, 21, 22
			P value	0.261					0.5998	0.5398		P value	0.348
			P value summary	ns						0.6229		P value summary	ns
			Significantly different (P < 0.05)?	No								Significantly different (P < 0.05)?	No
			Normality of Residuals									Normality of Residuals
			Test name	Statistics	P value	Passed normality test (alpha=0.05)?	P value summary					Test name	Statistics	P value	Passed normality test (alpha=0.05)?	P value summary
			Anderson-Darling (A2*)	0.2362	0.7738	Yes	ns					Anderson-Darling (A2*)	0.265	0.6787	Yes	ns
			D'Agostino-Pearson omnibus (K2)	2.318	0.3138	Yes	ns					D'Agostino-Pearson omnibus (K2)	0.8788	0.6444	Yes	ns
			Shapiro-Wilk (W)	0.9795	0.6704	Yes	ns					Shapiro-Wilk (W)	0.9882	0.922	Yes	ns
			Kolmogorov-Smirnov (distance)	0.09536	0.1	Yes	ns					Kolmogorov-Smirnov (distance)	0.08203	0.1	Yes	ns
			Data analyzed									Data analyzed
			Sample size, column A	20								Sample size, column A	22
			Sample size, column B	20								Sample size, column B	23
