## Supplementary material for "Lithocholic acid targets TULP3 to activate sirtuins and AMPK to retard ageing": Source data and statistical analysis data for all graphs: Fig 3.xlsx

### Sheet: 3b
s1wt	s1dn								s2wt	s2dn							s3wt	s3dn							s4wt	s4dn					s5wt	s5dn					s6wt	s6dn							s7wt	s7dn
1.14146	2.13385		Table Analyzed	s1	Table Analyzed	s1			0.958987	2.30765		Table Analyzed	s2	Table Analyzed	s2		0.760614	1.77654		Table Analyzed	s3	Table Analyzed	s3		1.30631	1.75065		Table Analyzed	s4		1.11124	1.38563		Table Analyzed	s5		1.09961	1.82795		Table Analyzed	s6	Table Analyzed	s6		0.796878	1.98371		Table Analyzed	s7
1.05841	2.90913								1.11486	2.14294							0.903693	1.62096							0.980286	1.53728					0.971547	1.67485					0.898527	1.70356							0.895102	2.18869
1.21115	2.05332		Column B	s1dn	Column B	s1dn			1.07493	2.20589		Column B	s2dn	Column B	s2dn		0.813682	1.93187		Column B	s3dn	Column B	s3dn		0.962832	1.16975		Column B	s4dn		1.00287	1.1666		Column B	s5dn		1.05252	1.9999		Column B	s6dn	Column B	s6dn		0.886681	1.90777		Column B	s7dn
0.901979	2.27534		vs.	vs.	vs.	vs.			0.7847	1.88439		vs.	vs.	vs.	vs.		1.00655	1.782		vs.	vs.	vs.	vs.		0.918021	1.61336		vs.	vs.		1.15047	1.59193		vs.	vs.		1.13267	2.49921		vs.	vs.	vs.	vs.		1.05038	1.69259		vs.	vs.
0.775563	1.81401		Column A	s1wt	Column A	s1wt			0.932945	2.17759		Column A	s2wt	Column A	s2wt		0.81631	1.60727		Column A	s3wt	Column A	s3wt		0.844823	1.48955		Column A	s4wt		0.897502	1.52078		Column A	s5wt		1.01409	2.21036		Column A	s6wt	Column A	s6wt		1.33141	1.78237		Column A	s7wt
0.951989	2.09624								0.970382	1.91091							0.980867	1.57425							1.0815	1.54729					1.18716	1.6213					1.00825	1.87307							1.07327	1.68582
1.05837	2.29539		Unpaired t test		Unpaired t test with Welch's correction				0.91742	1.73219		Unpaired t test		Unpaired t test with Welch's correction			1.05124	1.37368		Unpaired t test		Unpaired t test with Welch's correction			0.768659	1.30474		Unpaired t test			1.3073	1.34499		Unpaired t test			0.939326	1.78999		Unpaired t test		Unpaired t test with Welch's correction			1.43008	1.90245		Unpaired t test
1.18437	1.69722		P value	<0.0001	P value	<0.0001			0.982863	2.27286		P value	<0.0001	P value	<0.0001		1.03573	1.83513		P value	<0.0001	P value	<0.0001		1.03346	1.52647		P value	<0.0001		1.03727	1.15445		P value	<0.0001		0.808269	2.19653		P value	<0.0001	P value	<0.0001		0.853496	1.62547		P value	<0.0001
1.10164	2.20176		P value summary	****	P value summary	****			1.2356	2.01008		P value summary	****	P value summary	****		1.19975	1.72983		P value summary	****	P value summary	****		0.869404	1.75829		P value summary	****		0.920336	1.24454		P value summary	****		0.832089	1.673		P value summary	****	P value summary	****		1.09229	1.8077		P value summary	****
0.96497	2.85417		Significantly different (P < 0.05)?	Yes	Significantly different (P < 0.05)?	Yes			1.09091	1.99801		Significantly different (P < 0.05)?	Yes	Significantly different (P < 0.05)?	Yes		0.963243	2.22598		Significantly different (P < 0.05)?	Yes	Significantly different (P < 0.05)?	Yes		1.03775	1.37377		Significantly different (P < 0.05)?	Yes		1.06473	1.32141		Significantly different (P < 0.05)?	Yes		0.931677	1.92236		Significantly different (P < 0.05)?	Yes	Significantly different (P < 0.05)?	Yes		1.00125	1.82377		Significantly different (P < 0.05)?	Yes
1.01073	2.79147		One- or two-tailed P value?	Two-tailed	One- or two-tailed P value?	Two-tailed			1.02302	1.76017		One- or two-tailed P value?	Two-tailed	One- or two-tailed P value?	Two-tailed		1.14799	1.54943		One- or two-tailed P value?	Two-tailed	One- or two-tailed P value?	Two-tailed		0.841801	1.87224		One- or two-tailed P value?	Two-tailed		1.08615	1.56113		One- or two-tailed P value?	Two-tailed		1.01763	2.11734		One- or two-tailed P value?	Two-tailed	One- or two-tailed P value?	Two-tailed		0.995484	1.46433		One- or two-tailed P value?	Two-tailed
1.08768	2.47712		t, df	t=12.63, df=38	Welch-corrected t, df	t=12.63, df=24.83			0.82681	1.63253		t, df	t=15.47, df=39	Welch-corrected t, df	t=15.75, df=26.91		1.12824	1.60987		t, df	t=11.59, df=44	Welch-corrected t, df	t=12.39, df=41.25		1.01184	1.24697		t, df	t=9.499, df=39		0.884328	1.41406		t, df	t=8.196, df=41		1.0579	2.50789		t, df	t=13.77, df=40	Welch-corrected t, df	t=14.32, df=26.15		0.896752	1.94121		t, df	t=13.41, df=38
1.1562	2.01949								1.07241	2.40273							1.03499	1.29113							0.864715	1.42914					0.971728	1.25197					0.907106	2.22789							1.19217	1.73312
1.00724	2.11642		How big is the difference?		How big is the difference?				0.939041	2.1457		How big is the difference?		How big is the difference?			1.12969	1.18052		How big is the difference?		How big is the difference?			1.26887	1.38547		How big is the difference?			1.08671	1.21866		How big is the difference?			1.14499	2.06364		How big is the difference?		How big is the difference?			0.913393	1.9755		How big is the difference?
0.914057	2.01824		Mean of column A	1	Mean of column A	1			1.00391	2.08076		Mean of column A	1	Mean of column A	1		1.04388	1.72309		Mean of column A	1	Mean of column A	1		1.0016	1.80403		Mean of column A	1		0.752275	1.62156		Mean of column A	1		1.07477	1.78109		Mean of column A	1	Mean of column A	1		0.937332	1.65822		Mean of column A	1
0.766387	2.03499		Mean of column B	2.146	Mean of column B	2.146			0.821426	1.89155		Mean of column B	2.065	Mean of column B	2.065		0.888715	1.75407		Mean of column B	1.689	Mean of column B	1.689		1.08074	1.83788		Mean of column B	1.557		0.811905	1.4801		Mean of column B	1.411		0.978868	1.67196		Mean of column B	1.915	Mean of column B	1.915		0.999595	1.51067		Mean of column B	1.788
1.2336	2.07758		Difference between means (B - A) ± SEM	1.146 ± 0.09073	Difference between means (B - A) ± SEM	1.146 ± 0.09073			0.927329	2.93997		Difference between means (B - A) ± SEM	1.065 ± 0.06879	Difference between means (B - A) ± SEM	1.065 ± 0.06758		1.06501	1.67748		Difference between means (B - A) ± SEM	0.6886 ± 0.05941	Difference between means (B - A) ± SEM	0.6886 ± 0.05560		0.806625	1.34293		Difference between means (B - A) ± SEM	0.5575 ± 0.05869		0.760059	0.982677		Difference between means (B - A) ± SEM	0.4106 ± 0.05010		0.95792	1.56688		Difference between means (B - A) ± SEM	0.9146 ± 0.06640	Difference between means (B - A) ± SEM	0.9146 ± 0.06388		0.763463	1.85999		Difference between means (B - A) ± SEM	0.7885 ± 0.05879
0.850635	1.52143		95% confidence interval	0.9626 to 1.330	95% confidence interval	0.9594 to 1.333			1.07537	2.00353		95% confidence interval	0.9254 to 1.204	95% confidence interval	0.9259 to 1.203		1.267	1.47755		95% confidence interval	0.5688 to 0.8083	95% confidence interval	0.5763 to 0.8008		1.12746	1.70182		95% confidence interval	0.4388 to 0.6762		1.0823	1.36258		95% confidence interval	0.3095 to 0.5118		1.0864	1.66319		95% confidence interval	0.7804 to 1.049	95% confidence interval	0.7834 to 1.046		1.05198	2.01562		95% confidence interval	0.6695 to 0.9075
0.856696	1.81202		R squared (eta squared)	0.8077	R squared (eta squared)	0.8654			1.18742	1.76017		R squared (eta squared)	0.86	R squared (eta squared)	0.9021		0.849365	1.73295		R squared (eta squared)	0.7533	R squared (eta squared)	0.7881		0.969332	1.44543		R squared (eta squared)	0.6982		0.954729	1.5469		R squared (eta squared)	0.621		1.09452	1.71487		R squared (eta squared)	0.8259	R squared (eta squared)	0.8869		0.890172	1.35482		R squared (eta squared)	0.8256
0.76687	1.72662								1.05968	2.14156							0.913451	1.47733							1.22397	1.6362					0.959409	1.37927					0.962863	1.63641							0.948796	1.85568
			F test to compare variances		F test to compare variances					1.95458		F test to compare variances		F test to compare variances				1.61815		F test to compare variances		F test to compare variances				1.93342		F test to compare variances				1.54674		F test to compare variances				1.93329		F test to compare variances		F test to compare variances						F test to compare variances
			F, DFn, Dfd	6.356, 19, 19	F, DFn, Dfd	6.356, 19, 19						F, DFn, Dfd	5.850, 20, 19	F, DFn, Dfd	5.850, 20, 19			1.61612		F, DFn, Dfd	2.977, 25, 19	F, DFn, Dfd	2.977, 25, 19					F, DFn, Dfd	2.067, 20, 19			1.59748		F, DFn, Dfd	1.628, 22, 19			1.54158		F, DFn, Dfd	8.756, 21, 19	F, DFn, Dfd	8.756, 21, 19					F, DFn, Dfd	1.478, 19, 19
			P value	0.0002	P value	0.0002						P value	0.0003	P value	0.0003			1.75244		P value	0.0176	P value	0.0176					P value	0.1194			1.45535		P value	0.2872					P value	<0.0001	P value	<0.0001					P value	0.4026
			P value summary	***	P value summary	***						P value summary	***	P value summary	***			2.06472		P value summary	*	P value summary	*					P value summary	ns					P value summary	ns					P value summary	****	P value summary	****					P value summary	ns
			Significantly different (P < 0.05)?	Yes	Significantly different (P < 0.05)?	Yes						Significantly different (P < 0.05)?	Yes	Significantly different (P < 0.05)?	Yes			2.11134		Significantly different (P < 0.05)?	Yes	Significantly different (P < 0.05)?	Yes					Significantly different (P < 0.05)?	No					Significantly different (P < 0.05)?	No					Significantly different (P < 0.05)?	Yes	Significantly different (P < 0.05)?	Yes					Significantly different (P < 0.05)?	No
																		1.80891
			Data analyzed		Data analyzed							Data analyzed		Data analyzed						Data analyzed		Data analyzed						Data analyzed						Data analyzed						Data analyzed		Data analyzed						Data analyzed
			Sample size, column A	20	Sample size, column A	20						Sample size, column A	20	Sample size, column A	20					Sample size, column A	20	Sample size, column A	20					Sample size, column A	20					Sample size, column A	20					Sample size, column A	20	Sample size, column A	20					Sample size, column A	20
			Sample size, column B	20	Sample size, column B	20						Sample size, column B	21	Sample size, column B	21					Sample size, column B	26	Sample size, column B	26					Sample size, column B	21					Sample size, column B	23					Sample size, column B	22	Sample size, column B	22					Sample size, column B	20

### Sheet: 3d
wt n	wt l		Table Analyzed	MEF15 7KO NL						7ko n	7ko l			Table Analyzed	MEF15 7KO NL
0.770938	0.662959									0.845276	0.863852
0.949704	0.584999		Column B	wt l						0.983163	0.968459			Column D	7ko l
0.992681	0.556764		vs.	vs.						0.83096	1.22327			vs.	vs.
0.940264	0.639189		Column A	wt n						0.927036	0.836591			Column C	7ko n
0.932555	0.763715									0.740089	0.914359
0.689213	0.744147		Unpaired t test							1.02873	0.958921			Unpaired t test
0.947285	0.691712		P value	<0.0001						1.06452	0.956789			P value	0.2554
1.03643	0.658468		P value summary	****						1.16161	0.872493			P value summary	ns
1.19595	0.640009		Significantly different (P < 0.05)?	Yes						0.993521	1.30228			Significantly different (P < 0.05)?	No
0.83638	0.661772		One- or two-tailed P value?	Two-tailed						0.951057	0.902677			One- or two-tailed P value?	Two-tailed
0.89868	0.711309		t, df	t=6.863, df=40						0.874011	0.88126			t, df	t=1.154, df=41
1.54869	0.63461									0.853666	0.943829
1.18391	0.698972		How big is the difference?							1.08242	0.990362			How big is the difference?
1.22307	0.83902		Mean of column A	1						1.21899	0.737782			Mean of column C	1
0.780021	0.805585		Mean of column B	0.6986						1.0444	0.90154			Mean of column D	0.9501
0.940549	0.714195		Difference between means (B - A) ± SEM	-0.3014 ± 0.04391						1.01024	1.0045			Difference between means (D - C) ± SEM	-0.04985 ± 0.04321
0.971447	0.793906		95% confidence interval	-0.3901 to -0.2126						0.932457	1.04931			95% confidence interval	-0.1371 to 0.03742
1.06636	0.709671		R squared (eta squared)	0.5408						0.847218	0.90007			R squared (eta squared)	0.03144
1.0279	0.770737									1.30545	1.00971
1.04735	0.805661		F test to compare variances							0.940127	0.904912			F test to compare variances
1.02063	0.58344		F, DFn, Dfd	5.460, 20, 20						1.36505	0.903463			F, DFn, Dfd	1.725, 20, 21
			P value	0.0004							0.876847			P value	0.2232
			P value summary	***										P value summary	ns
			Significantly different (P < 0.05)?	Yes										Significantly different (P < 0.05)?	No
			Normality of Residuals											Normality of Residuals
			Test name	Statistics	P value	Passed normality test (alpha=0.05)?	P value summary							Test name	Statistics	P value	Passed normality test (alpha=0.05)?	P value summary
			Anderson-Darling (A2*)	0.886	0.0214	No	*							Anderson-Darling (A2*)	1.29	0.0021	No	**
			D'Agostino-Pearson omnibus (K2)	19.87	<0.0001	No	****							D'Agostino-Pearson omnibus (K2)	8.797	0.0123	No	*
			Shapiro-Wilk (W)	0.9107	0.0031	No	**							Shapiro-Wilk (W)	0.9182	0.0047	No	**
			Kolmogorov-Smirnov (distance)	0.1252	0.096	Yes	ns							Kolmogorov-Smirnov (distance)	0.1363	0.0433	No	*
			Data analyzed											Data analyzed
			Sample size, column A	21										Sample size, column C	21
			Sample size, column B	21										Sample size, column D	22
														Table Analyzed	MEF15 7KO NL
			Table Analyzed	MEF15 7KO NL
														Column B	7ko l
			Column B	wt l										vs.	vs.
			vs.	vs.										Column A	7ko n
			Column A	wt n
														Mann Whitney test
			Unpaired t test with Welch's correction											P value	0.2938
			P value	<0.0001										Exact or approximate P value?	Exact
			P value summary	****										P value summary	ns
			Significantly different (P < 0.05)?	Yes										Significantly different (P < 0.05)?	No
			One- or two-tailed P value?	Two-tailed										One- or two-tailed P value?	Two-tailed
			Welch-corrected t, df	t=6.863, df=27.09										Sum of ranks in column A,B	506 , 440
														Mann-Whitney U	187
			How big is the difference?
			Mean of column A	1										Difference between medians
			Mean of column B	0.6986										Median of column A	0.9832, n=21
			Difference between means (B - A) ± SEM	-0.3014 ± 0.04391										Median of column B	0.9096, n=22
			95% confidence interval	-0.3915 to -0.2113										Difference: Actual	-0.07353
			R squared (eta squared)	0.6349										Difference: Hodges-Lehmann	-0.03962
			F test to compare variances
			F, DFn, Dfd	5.460, 20, 20
			P value	0.0004
			P value summary	***
			Significantly different (P < 0.05)?	Yes
			Data analyzed
			Sample size, column A	21
			Sample size, column B	21

### Sheet: 3e
wt n	wt l	7ko n	7ko l		Table Analyzed	axin sirt-7ko						Compare cell means regardless of rows and columns
0.5263	0.7666	0.7854	0.6279
0.7156	0.78	0.6558	0.6916		Two-way ANOVA	Ordinary						Number of families	1
0.6561	0.7791	0.6134	0.6535		Alpha	0.05						Number of comparisons per family	6
0.7267	0.7244	0.6787	0.6638									Alpha	0.05
0.7236	0.813	0.6828	0.6353		Source of Variation	% of total variation	P value	P value summary	Significant?
0.6687	0.7026	0.7516	0.6427		Interaction	14.39	<0.0001	****	Yes			Tukey's multiple comparisons test	Predicted (LS) mean diff.	95.00% CI of diff.	Below threshold?	Summary	Adjusted P Value
0.6823	0.8478	0.6439	0.6585		Row Factor	11.6	<0.0001	****	Yes
0.6589	0.7251	0.683	0.7074		Column Factor	11.22	<0.0001	****	Yes			wt:n vs. wt:lca	-0.09415	-0.1345 to -0.05377	Yes	****	<0.0001
0.7608	0.7257	0.6517	0.7181									wt:n vs. 7-ko:n	-0.005108	-0.04548 to 0.03527	No	ns	0.9874
0.6143	0.7435	0.6281	0.7424		ANOVA table	SS (Type III)	DF	MS	F (DFn, DFd)	P value		wt:n vs. 7-ko:lca	0.0007426	-0.03885 to 0.04033	No	ns	>0.9999
0.6203	0.7763	0.6879	0.7445		Interaction	0.06117	1	0.06117	F (1, 94) = 21.39	P<0.0001		wt:lca vs. 7-ko:n	0.08904	0.04866 to 0.1294	Yes	****	<0.0001
0.6936	0.8578	0.7038	0.7565		Row Factor	0.04931	1	0.04931	F (1, 94) = 17.24	P<0.0001		wt:lca vs. 7-ko:lca	0.09489	0.05530 to 0.1345	Yes	****	<0.0001
0.5965	0.7717	0.6891	0.7013		Column Factor	0.04769	1	0.04769	F (1, 94) = 16.68	P<0.0001		7-ko:n vs. 7-ko:lca	0.005851	-0.03374 to 0.04544	No	ns	0.9803
0.652	0.8076	0.6333	0.7323		Residual	0.2688	94	0.002859
0.6727	0.7726	0.6498	0.6576
0.7439	0.805	0.7071	0.7134		Difference between column means							Test details	Predicted (LS) mean 1	Predicted (LS) mean 2	Predicted (LS) mean diff.	SE of diff.	N1	N2	q	DF
0.8036	0.8303	0.7813	0.7467		Predicted (LS) mean of n	0.6798
0.7168	0.7277	0.6767	0.703		Predicted (LS) mean of lca	0.724						wt:n vs. wt:lca	0.6773	0.7714	-0.09415	0.01544	24	24	8.625	94
0.6007	0.7963	0.6754	0.6673		Difference between predicted means	-0.04415						wt:n vs. 7-ko:n	0.6773	0.6824	-0.005108	0.01544	24	24	0.468	94
0.7154	0.7768	0.6771	0.6689		SE of difference	0.01081						wt:n vs. 7-ko:lca	0.6773	0.6765	0.0007426	0.01514	24	26	0.06938	94
0.6425	0.7354	0.67	0.5438		95% CI of difference	-0.06561 to -0.02268						wt:lca vs. 7-ko:n	0.7714	0.6824	0.08904	0.01544	24	24	8.157	94
0.6769	0.7366	0.6417	0.6836									wt:lca vs. 7-ko:lca	0.7714	0.6765	0.09489	0.01514	24	26	8.865	94
0.6418	0.7657	0.6849	0.4783		Difference between row means							7-ko:n vs. 7-ko:lca	0.6824	0.6765	0.005851	0.01514	24	26	0.5466	94
0.7441	0.746	0.7242	0.7327		Predicted (LS) mean of wt	0.7243
			0.6305		Predicted (LS) mean of 7-ko	0.6794
			0.6877		Difference between predicted means	0.04489
					SE of difference	0.01081
					95% CI of difference	0.02343 to 0.06635
					Interaction CI
					Mean diff, A1 - B1	-0.09415
					Mean diff, A2 - B2	0.005851
					(A1 -B1) - (A2 - B2)	-0.1
					95% CI of difference	-0.1429 to -0.05707
					(B1 - A1) - (B2 - A2)	0.1
					95% CI of difference	0.05707 to 0.1429
					Spearman's test for heteroscedasticity
					Rs of predicted Y vs. |residual|	-0.1599
					P value (one tailed)	0.0579
					Passed (P > 0.05)?	Yes
					Normality of Residuals
					Test name	Statistics	P value	Passed normality test (alpha=0.05)?	P value summary
					D'Agostino-Pearson omnibus (K2)	11.21	0.0037	No	**
					Anderson-Darling (A2*)	0.5935	0.1182	Yes	ns
					Shapiro-Wilk (W)	0.9672	0.015	No	*
					Kolmogorov-Smirnov (distance)	0.07362	0.1	Yes	ns
					Data summary
					Number of columns (Column Factor)	2
					Number of rows (Row Factor)	2
					Number of values	98

### Sheet: 3g
wt+ex527 n	wt+ex527 l	Table Analyzed	MEF 1 sirt6ko+ex527						6KO+EX527 N	6KO+EX527 L	Table Analyzed	MEF 1 sirt6ko+ex527
1.00865	0.545355								0.847483	0.928537
1.13283	0.594006	Column B	wt+ex527 l						0.93477	1.03591	Column D	6KO+EX527 L
1.14369	0.61314	vs.	vs.						0.917876	0.904945	vs.	vs.
1.04103	0.521635	Column A	wt+ex527 n						1.09274	0.76341	Column C	6KO+EX527 N
1.03735	0.618298								0.936918	0.896724
1.19296	0.550888	Unpaired t test							1.07767	0.991108	Unpaired t test
0.894442	0.597123	P value	<0.0001						0.865044	0.864298	P value	0.189
0.945289	0.686584	P value summary	****						0.912609	0.710502	P value summary	ns
1.03962	0.553355	Significantly different (P < 0.05)?	Yes						1.05123	0.80256	Significantly different (P < 0.05)?	No
0.941261	0.699715	One- or two-tailed P value?	Two-tailed						1.43699	0.743235	One- or two-tailed P value?	Two-tailed
0.938554	0.532701	t, df	t=15.30, df=41						0.792053	0.980284	t, df	t=1.334, df=45
0.95792	0.613731								1.1598	1.10729
1.08112	0.538708	How big is the difference?							1.07084	1.03889	How big is the difference?
1.07387	0.555961	Mean of column A	1						1.00673	0.956394	Mean of column C	1
0.99612	0.63562	Mean of column B	0.5741						0.96809	1.102	Mean of column D	0.9429
1.14553	0.593013	Difference between means (B - A) ± SEM	-0.4259 ± 0.02783						1.32797	0.922724	Difference between means (D - C) ± SEM	-0.05707 ± 0.04279
0.846373	0.545087	95% confidence interval	-0.4821 to -0.3697						0.763272	0.878638	95% confidence interval	-0.1433 to 0.02912
0.97363	0.579477	R squared (eta squared)	0.851						0.937928	1.00703	R squared (eta squared)	0.03802
1.05525	0.336731								1.05373	1.00808
0.783104	0.556297	F test to compare variances							0.939871	0.91692	F test to compare variances
0.885476	0.588348	F, DFn, Dfd	2.169, 21, 20						0.957755	1.32404	F, DFn, Dfd	1.369, 21, 24
0.885931		P value	0.0889						0.948637	1.10197	P value	0.4557
		P value summary	ns							0.885089	P value summary	ns
		Significantly different (P < 0.05)?	No							0.899227	Significantly different (P < 0.05)?	No
										0.803537
		Normality of Residuals									Normality of Residuals
		Test name	Statistics	P value	Passed normality test (alpha=0.05)?	P value summary					Test name	Statistics	P value	Passed normality test (alpha=0.05)?	P value summary
		Anderson-Darling (A2*)	0.4384	0.2813	Yes	ns					Anderson-Darling (A2*)	0.8805	0.0223	No	*
		D'Agostino-Pearson omnibus (K2)	2.593	0.2735	Yes	ns					D'Agostino-Pearson omnibus (K2)	10.55	0.0051	No	**
		Shapiro-Wilk (W)	0.9717	0.362	Yes	ns					Shapiro-Wilk (W)	0.9313	0.0084	No	**
		Kolmogorov-Smirnov (distance)	0.1082	0.1	Yes	ns					Kolmogorov-Smirnov (distance)	0.1141	0.1	Yes	ns
		Data analyzed									Data analyzed
		Sample size, column A	22								Sample size, column C	22
		Sample size, column B	21								Sample size, column D	25

### Sheet: 3h
wt n	wt l	6ko n	6ko l		Table Analyzed	AXIN SIRT6KO						Compare cell means regardless of rows and columns
0.6481	0.779	0.6663	0.6387
0.5575	0.7371	0.6486	0.717		Two-way ANOVA	Ordinary						Number of families	1
0.6603	0.7594	0.6162	0.6105		Alpha	0.05						Number of comparisons per family	6
0.6536	0.7965	0.5361	0.7668									Alpha	0.05
0.6041	0.8029	0.7139	0.6731		Source of Variation	% of total variation	P value	P value summary	Significant?
0.6566	0.8	0.6438	0.6777		Interaction	16.14	<0.0001	****	Yes			Tukey's multiple comparisons test	Predicted (LS) mean diff.	95.00% CI of diff.	Below threshold?	Summary	Adjusted P Value
0.68	0.7531	0.7358	0.6296		Row Factor	15.23	<0.0001	****	Yes
0.718	0.7529	0.654	0.6141		Column Factor	18.44	<0.0001	****	Yes			wt:N vs. wt:LCA	-0.1367	-0.1782 to -0.09514	Yes	****	<0.0001
0.7092	0.7614	0.6403	0.6176									wt:N vs. 6KO:N	-0.001904	-0.04302 to 0.03921	No	ns	0.9994
0.6248	0.7791	0.6241	0.6874		ANOVA table	SS (Type III)	DF	MS	F (DFn, DFd)	P value		wt:N vs. 6KO:LCA	-0.006448	-0.05010 to 0.03721	No	ns	0.9803
0.6075	0.7799	0.6039	0.6772		Interaction	0.1095	1	0.1095	F (1, 98) = 31.78	P<0.0001		wt:LCA vs. 6KO:N	0.1348	0.09181 to 0.1778	Yes	****	<0.0001
0.6148	0.7225	0.5808	0.6377		Row Factor	0.1033	1	0.1033	F (1, 98) = 29.98	P<0.0001		wt:LCA vs. 6KO:LCA	0.1302	0.08482 to 0.1757	Yes	****	<0.0001
0.619	0.7188	0.5644	0.5741		Column Factor	0.1251	1	0.1251	F (1, 98) = 36.31	P<0.0001		6KO:N vs. 6KO:LCA	-0.004545	-0.04956 to 0.04047	No	ns	0.9935
0.6855	0.7752	0.559	0.6032		Residual	0.3377	98	0.003446
0.6481	0.8435	0.8214	0.6876
0.5727	0.8479	0.7041	0.5759		Difference between column means							Test details	Predicted (LS) mean 1	Predicted (LS) mean 2	Predicted (LS) mean diff.	SE of diff.	N1	N2	q	DF
0.7039	0.8326	0.5741	0.6295		Predicted (LS) mean of N	0.6458
0.7025	0.8421	0.6875	0.6845		Predicted (LS) mean of LCA	0.7164						wt:N vs. wt:LCA	0.6448	0.7815	-0.1367	0.0159	30	25	12.16	98
0.7024	0.819	0.5465	0.7416		Difference between predicted means	-0.07062						wt:N vs. 6KO:N	0.6448	0.6467	-0.001904	0.01573	30	26	0.1711	98
0.6933	0.7732	0.6066	0.6131		SE of difference	0.01172						wt:N vs. 6KO:LCA	0.6448	0.6513	-0.006448	0.0167	30	21	0.546	98
0.7025	0.748	0.5796	0.6198		95% CI of difference	-0.09387 to -0.04736						wt:LCA vs. 6KO:N	0.7815	0.6467	0.1348	0.01644	25	26	11.59	98
0.4841	0.7931	0.6368										wt:LCA vs. 6KO:LCA	0.7815	0.6513	0.1302	0.01738	25	21	10.6	98
0.7465	0.7527	0.7866			Difference between row means							6KO:N vs. 6KO:LCA	0.6467	0.6513	-0.004545	0.01722	26	21	0.3731	98
0.5588	0.7412	0.6372			Predicted (LS) mean of wt	0.7132
0.5877	0.8267	0.6657			Predicted (LS) mean of 6KO	0.649
0.5829		0.7816			Difference between predicted means	0.06417
0.6394					SE of difference	0.01172
0.6946					95% CI of difference	0.04091 to 0.08743
0.7046
0.5817					Interaction CI
					Mean diff, A1 - B1	-0.1367
					Mean diff, A2 - B2	-0.004545
					(A1 -B1) - (A2 - B2)	-0.1321
					95% CI of difference	-0.1787 to -0.08563
					(B1 - A1) - (B2 - A2)	0.1321
					95% CI of difference	0.08563 to 0.1787
					Spearman's test for heteroscedasticity
					Rs of predicted Y vs. |residual|	-0.212
					P value (one tailed)	0.0162
					Passed (P > 0.05)?	No
					Normality of Residuals
					Test name	Statistics	P value	Passed normality test (alpha=0.05)?	P value summary
					D'Agostino-Pearson omnibus (K2)	2.224	0.3289	Yes	ns
					Anderson-Darling (A2*)	0.3259	0.5171	Yes	ns
					Shapiro-Wilk (W)	0.9896	0.6211	Yes	ns
					Kolmogorov-Smirnov (distance)	0.057	0.1	Yes	ns
					Data summary
					Number of columns (Column Factor)	2
					Number of rows (Row Factor)	2
					Number of values	102

### Sheet: 3k
	wt				ko
0	1.027	0.938283	1.17266	0.862056	0.811652	0.93385	1.16531	1.08919
4	0.90301	1.22234	1.0245	1.02862	1.04195	0.890006	0.979766	1.04257
8	0.994045	0.855531	1.23144	1.13697	1.0238	1.09655	1.02787	1.10511
16	1.79159	2.01812	1.90938	1.99107	1.21413	1.03574	0.975746	1.1161
Table Analyzed	CELL NAD							Compare cell means regardless of rows and columns
Two-way ANOVA	Ordinary							Number of families	1
Alpha	0.05							Number of comparisons per family	28
								Alpha	0.05
Source of Variation	% of total variation	P value	P value summary	Significant?
Interaction	32.41	<0.0001	****	Yes				Tukey's multiple comparisons test	Mean Diff.	95.00% CI of diff.	Below threshold?	Summary	Adjusted P Value
Row Factor	44.23	<0.0001	****	Yes
Column Factor	12.45	<0.0001	****	Yes				0:wt vs. 0:ko	2.5e-07	-0.2814 to 0.2814	No	ns	>0.9999
								0:wt vs. 4:wt	-0.04462	-0.3260 to 0.2368	No	ns	0.9994
ANOVA table	SS	DF	MS	F (DFn, DFd)	P value			0:wt vs. 4:ko	0.01143	-0.2699 to 0.2928	No	ns	>0.9999
Interaction	1.029	3	0.3431	F (3, 24) = 23.77	P<0.0001			0:wt vs. 8:wt	-0.0545	-0.3359 to 0.2269	No	ns	0.9978
Row Factor	1.405	3	0.4683	F (3, 24) = 32.44	P<0.0001			0:wt vs. 8:ko	-0.06333	-0.3447 to 0.2180	No	ns	0.9944
Column Factor	0.3954	1	0.3954	F (1, 24) = 27.39	P<0.0001			0:wt vs. 16:wt	-0.9275	-1.209 to -0.6462	Yes	****	<0.0001
Residual	0.3464	24	0.01444					0:wt vs. 16:ko	-0.08543	-0.3668 to 0.1959	No	ns	0.9691
								0:ko vs. 4:wt	-0.04462	-0.3260 to 0.2368	No	ns	0.9994
Difference between column means								0:ko vs. 4:ko	0.01143	-0.2699 to 0.2928	No	ns	>0.9999
Mean of wt	1.257							0:ko vs. 8:wt	-0.0545	-0.3359 to 0.2269	No	ns	0.9978
Mean of ko	1.034							0:ko vs. 8:ko	-0.06333	-0.3447 to 0.2180	No	ns	0.9944
Difference between means	0.2223							0:ko vs. 16:wt	-0.9275	-1.209 to -0.6462	Yes	****	<0.0001
SE of difference	0.04248							0:ko vs. 16:ko	-0.08543	-0.3668 to 0.1959	No	ns	0.9691
95% CI of difference	0.1347 to 0.3100							4:wt vs. 4:ko	0.05604	-0.2253 to 0.3374	No	ns	0.9974
								4:wt vs. 8:wt	-0.009882	-0.2913 to 0.2715	No	ns	>0.9999
Spearman's test for heteroscedasticity								4:wt vs. 8:ko	-0.01872	-0.3001 to 0.2627	No	ns	>0.9999
Rs of predicted Y vs. |residual|	-0.09897							4:wt vs. 16:wt	-0.8829	-1.164 to -0.6016	Yes	****	<0.0001
P value (one tailed)	0.295							4:wt vs. 16:ko	-0.04081	-0.3222 to 0.2406	No	ns	0.9997
Passed (P > 0.05)?	Yes							4:ko vs. 8:wt	-0.06593	-0.3473 to 0.2154	No	ns	0.9929
								4:ko vs. 8:ko	-0.07476	-0.3561 to 0.2066	No	ns	0.9852
Normality of Residuals								4:ko vs. 16:wt	-0.939	-1.220 to -0.6576	Yes	****	<0.0001
Test name	Statistics	P value	Passed normality test (alpha=0.05)?	P value summary				4:ko vs. 16:ko	-0.09686	-0.3782 to 0.1845	No	ns	0.9409
D'Agostino-Pearson omnibus (K2)	0.965	0.6172	Yes	ns				8:wt vs. 8:ko	-0.008835	-0.2902 to 0.2725	No	ns	>0.9999
Anderson-Darling (A2*)	0.2131	0.8392	Yes	ns				8:wt vs. 16:wt	-0.873	-1.154 to -0.5917	Yes	****	<0.0001
Shapiro-Wilk (W)	0.9706	0.5151	Yes	ns				8:wt vs. 16:ko	-0.03093	-0.3123 to 0.2504	No	ns	>0.9999
Kolmogorov-Smirnov (distance)	0.06954	0.1	Yes	ns				8:ko vs. 16:wt	-0.8642	-1.146 to -0.5828	Yes	****	<0.0001
								8:ko vs. 16:ko	-0.0221	-0.3035 to 0.2593	No	ns	>0.9999
Data summary								16:wt vs. 16:ko	0.8421	0.5607 to 1.123	Yes	****	<0.0001
Number of columns (Column Factor)	2
Number of rows (Row Factor)	4
Number of values	32							Test details	Mean 1	Mean 2	Mean Diff.	SE of diff.	N1	N2	q	DF
								0:wt vs. 0:ko	1	1	2.5e-07	0.08496	4	4	4.162e-06	24
								0:wt vs. 4:wt	1	1.045	-0.04462	0.08496	4	4	0.7427	24
								0:wt vs. 4:ko	1	0.9886	0.01143	0.08496	4	4	0.1902	24
								0:wt vs. 8:wt	1	1.054	-0.0545	0.08496	4	4	0.9072	24
								0:wt vs. 8:ko	1	1.063	-0.06333	0.08496	4	4	1.054	24
								0:wt vs. 16:wt	1	1.928	-0.9275	0.08496	4	4	15.44	24
								0:wt vs. 16:ko	1	1.085	-0.08543	0.08496	4	4	1.422	24
								0:ko vs. 4:wt	1	1.045	-0.04462	0.08496	4	4	0.7427	24
								0:ko vs. 4:ko	1	0.9886	0.01143	0.08496	4	4	0.1902	24
								0:ko vs. 8:wt	1	1.054	-0.0545	0.08496	4	4	0.9072	24
								0:ko vs. 8:ko	1	1.063	-0.06333	0.08496	4	4	1.054	24
								0:ko vs. 16:wt	1	1.928	-0.9275	0.08496	4	4	15.44	24
								0:ko vs. 16:ko	1	1.085	-0.08543	0.08496	4	4	1.422	24
								4:wt vs. 4:ko	1.045	0.9886	0.05604	0.08496	4	4	0.9329	24
								4:wt vs. 8:wt	1.045	1.054	-0.009882	0.08496	4	4	0.1645	24
								4:wt vs. 8:ko	1.045	1.063	-0.01872	0.08496	4	4	0.3116	24
								4:wt vs. 16:wt	1.045	1.928	-0.8829	0.08496	4	4	14.7	24
								4:wt vs. 16:ko	1.045	1.085	-0.04081	0.08496	4	4	0.6794	24
								4:ko vs. 8:wt	0.9886	1.054	-0.06593	0.08496	4	4	1.097	24
								4:ko vs. 8:ko	0.9886	1.063	-0.07476	0.08496	4	4	1.244	24
								4:ko vs. 16:wt	0.9886	1.928	-0.939	0.08496	4	4	15.63	24
								4:ko vs. 16:ko	0.9886	1.085	-0.09686	0.08496	4	4	1.612	24
								8:wt vs. 8:ko	1.054	1.063	-0.008835	0.08496	4	4	0.1471	24
								8:wt vs. 16:wt	1.054	1.928	-0.873	0.08496	4	4	14.53	24
								8:wt vs. 16:ko	1.054	1.085	-0.03093	0.08496	4	4	0.5149	24
								8:ko vs. 16:wt	1.063	1.928	-0.8642	0.08496	4	4	14.39	24
								8:ko vs. 16:ko	1.063	1.085	-0.0221	0.08496	4	4	0.3678	24
								16:wt vs. 16:ko	1.928	1.085	0.8421	0.08496	4	4	14.02	24
