## Supplementary material for "Lithocholic acid targets TULP3 to activate sirtuins and AMPK to retard ageing": Source data and statistical analysis data for all graphs: Fig 4.xlsx

### Sheet: 4a
K9(H3)	N				LCA
0	0	0	0	0	0	0	0	0
10	0.0159688	0.0191702	0.0170311	0.0186958	0.02112	0.0238068	0.0201786	0.02717
20	0.0320709	0.0493284	0.0495723	0.0460937	0.0460872	0.0548408	0.0475282	0.0459645
50	0.0554212	0.0838491	0.0769742	0.0592876	0.11857	0.0747075	0.084124	0.122322
100	0.116933	0.139077	0.118008	0.115253	0.122255	0.122869	0.131885	0.12913
200	0.126207	0.186006	0.181632	0.156714	0.158776	0.160219	0.168536	0.184417
500	0.184193	0.274441	0.270308	0.253205	0.171378	0.20646	0.208974	0.294148
1000	0.319525	0.350991	0.308267	0.221722	0.276101	0.219691	0.337787	0.346104
2000	0.307698	0.410946	0.381623	0.236724	0.361258	0.38706	0.409951	0.280803
K99(V1E1)	N				LCA
0	0	0.000934836	0	0	0	0	0	0
10	0.0382461	0.0372029	0.0260342	0.0331663	0.0336466	0.0298473	0.0365294	0.0343349
20	0.0656388	0.0782715	0.0701208	0.0677312	0.0687684	0.0724245	0.0661988	0.0661286
50	0.121992	0.112199	0.107838	0.111845	0.110643	0.106254	0.104878	0.111183
100	0.171496	0.139652	0.169646	0.154585	0.164912	0.145823	0.173906	0.166485
200	0.233415	0.233837	0.236751	0.223601	0.228395	0.204333	0.223376	0.237283
500	0.305192	0.306852	0.314786	0.306531	0.290948	0.304082	0.308195	0.324306
1000	0.345752	0.366548	0.401842	0.379908	0.368283	0.383876	0.392246	0.381908
2000	0.452706	0.448079	0.457306	0.451805	0.449901	0.42208	0.454	0.464323

### Sheet: 4c
K9(H3)	LCA				N
0	0	0	0	0	0	0	0	0
10	0.000494351	0.0302088	0.0320113	0.0341475	0.0237099	0.0246458	0.0222433	0.0277739
20	0.0619148	0.0659485	0.0660661	0.0682873	0.018217	0.0505555	0.0504271	0.0621281
50	0.106127	0.100606	0.108115	0.0932974	0.0796326	0.0774287	0.0680187	0.0840644
100	0.153228	0.154305	0.14713	0.149488	0.129467	0.114857	0.109033	0.130578
200	0.268	0.214869	0.225726	0.206267	0.209681	0.1604	0.168724	0.188527
500	0.210891	0.291452	0.325207	0.303528	0.237997	0.267451	0.235205	0.284882
1000	0.29296	0.291284	0.228956	0.370745	0.249294	0.232351	0.335935	0.363857
2000	0.349372	0.363655	0.375378	0.417956	0.356535	0.316962	0.410573	0.408216

### Sheet: 4e
T3WT N	T3WT L	Table Analyzed	MEF 17 4e TULP3KO						T3KO N	T3 KO L	Table Analyzed	MEF 17 4e TULP3KO										tulp3 wt n	tulp3 wt l	tulp3 ko	tulp3 ko l
0.809738	0.664306								0.883073	1.30805												0.5165	0.7932	0.6751	0.6675		Table Analyzed	TULP3 KO					Compare cell means regardless of rows and columns
1.05521	0.746155	Column B	T3WT L						0.936019	0.873951	Column B	T3 KO L										0.5367	0.7832	0.6608	0.5767
0.963563	0.532148	vs.	vs.						0.984384	1.03653	vs.	vs.										0.5366	0.7037	0.6047	0.5379		Two-way ANOVA	Ordinary					Number of families	1
0.99788	0.731616	Column A	T3WT N						1.27859	1.04621	Column A	T3KO N										0.5945	0.8071	0.7326	0.594		Alpha	0.05					Number of comparisons per family	6
0.867422	0.520905								1.08207	0.865531												0.555	0.8345	0.5106	0.6304								Alpha	0.05
0.804587	0.553091	Unpaired t test							0.86575	1.24598	Unpaired t test											0.6551	0.8412	0.5472	0.6517		Source of Variation	% of total variation	P value	P value summary	Significant?
0.772731	0.924922	P value	<0.0001						1.07903	0.872351	P value	0.8222										0.5677	0.859	0.6842	0.6671		Interaction	23.92	<0.0001	****	Yes		Tukey's multiple comparisons test	Predicted (LS) mean diff.	95.00% CI of diff.	Below threshold?	Summary	Adjusted P Value
1.01198	0.583199	P value summary	****						0.87527	0.75396	P value summary	ns										0.6746	0.7391	0.719	0.6866		Row Factor	7.509	0.0001	***	Yes
0.990476	0.67793	Significantly different (P < 0.05)?	Yes						0.80148	0.890332	Significantly different (P < 0.05)?	No										0.7366	0.8341	0.5537	0.7434		Column Factor	25.2	<0.0001	****	Yes		WT:veh vs. WT:LCA	-0.1931	-0.2432 to -0.1430	Yes	****	<0.0001
1.19129	0.670749	One- or two-tailed P value?	Two-tailed						1.23385	1.13402	One- or two-tailed P value?	Two-tailed										0.6317	0.7759	0.786	0.6023								WT:veh vs. KO:veh	-0.04189	-0.09197 to 0.008185	No	ns	0.1341
1.18453	0.687839	t, df	t=8.940, df=46						1.02644	0.923164	t, df	t=0.2260, df=45										0.658	0.8482	0.6111	0.6014		ANOVA table	SS (Type III)	DF	MS	F (DFn, DFd)	P value	WT:veh vs. KO:LCA	-0.04442	-0.09405 to 0.005203	No	ns	0.0961
1.04014	0.683913								0.883828	0.824132												0.5648	0.8022	0.6142	0.6638		Interaction	0.2215	1	0.2215	F (1, 94) = 51.64	P<0.0001	WT:LCA vs. KO:veh	0.1512	0.1027 to 0.1997	Yes	****	<0.0001
1.24775	0.785257	How big is the difference?							1.06426	0.868934	How big is the difference?											0.5233	0.6121	0.6367	0.6824		Row Factor	0.06955	1	0.06955	F (1, 94) = 16.21	P=0.0001	WT:LCA vs. KO:LCA	0.1487	0.1007 to 0.1967	Yes	****	<0.0001
1.16667	0.684393	Mean of column A	1						1.1526	1.02451	Mean of column A	1										0.5817	0.8087	0.4119	0.6415		Column Factor	0.2335	1	0.2335	F (1, 94) = 54.42	P<0.0001	KO:veh vs. KO:LCA	-0.002529	-0.05052 to 0.04546	No	ns	0.9991
1.44258	0.754319	Mean of column B	0.6459						0.987287	1.20882	Mean of column B	0.9904										0.6311	0.7529	0.7075	0.5612		Residual	0.4033	94	0.00429
0.86104	0.611924	Difference between means (B - A) ± SEM	-0.3541 ± 0.03961						0.842689	1.09551	Difference between means (B - A) ± SEM	-0.009575 ± 0.04236										0.6509	0.8285	0.6128	0.6008
0.878391	0.500007	95% confidence interval	-0.4338 to -0.2743						1.04318	0.919708	95% confidence interval	-0.09490 to 0.07575										0.5275	0.8829	0.5433	0.6342		Difference between column means						Test details	Predicted (LS) mean 1	Predicted (LS) mean 2	Predicted (LS) mean diff.	SE of diff.	N1	N2	q	DF
1.10826	0.62303	R squared (eta squared)	0.6347						0.788652	1.13367	R squared (eta squared)	0.001134										0.6466	0.8237	0.6249	0.5813		Predicted (LS) mean of veh	0.6191
0.892099	0.519338								0.966928	0.891121												0.6115	0.829	0.6801	0.6756		Predicted (LS) mean of LCA	0.7169					WT:veh vs. WT:LCA	0.5981	0.7912	-0.1931	0.01915	22	25	14.26	94
1.00636	0.617552	F test to compare variances							1.2338	1.09363	F test to compare variances											0.5171	0.7864	0.6648	0.6388		Difference between predicted means	-0.09781					WT:veh vs. KO:veh	0.5981	0.64	-0.04189	0.01915	22	25	3.094	94
1.13618	0.63662	F, DFn, Dfd	2.462, 24, 22						0.911594	1.06043	F, DFn, Dfd	1.223, 23, 22										0.5971	0.6452	0.6985	0.7207		SE of difference	0.01326					WT:veh vs. KO:LCA	0.5981	0.6426	-0.04442	0.01897	22	26	3.311	94
0.858008	0.644143	P value	0.0373						1.03061	0.886277	P value	0.6391										0.6446	0.7927	0.7151	0.7064		95% CI of difference	-0.1241 to -0.07149					WT:LCA vs. KO:veh	0.7912	0.64	0.1512	0.01853	25	25	11.54	94
0.911578	0.503083	P value summary	*						1.0486	1.06258	P value summary	ns											0.8088	0.6685	0.6833								WT:LCA vs. KO:LCA	0.7912	0.6426	0.1487	0.01835	25	26	11.46	94
0.882989		Significantly different (P < 0.05)?	Yes							0.750817	Significantly different (P < 0.05)?	No											0.8374	0.5947	0.6549		Difference between row means						KO:veh vs. KO:LCA	0.64	0.6426	-0.002529	0.01835	25	26	0.195	94
0.918547																							0.7513	0.743	0.6348		Predicted (LS) mean of WT	0.6947
		Normality of Residuals									Normality of Residuals														0.6681		Predicted (LS) mean of KO	0.6413
		Test name	Statistics	P value	Passed normality test (alpha=0.05)?	P value summary					Test name	Statistics	P value	Passed normality test (alpha=0.05)?	P value summary												Difference between predicted means	0.05339
		Anderson-Darling (A2*)	0.5736	0.1291	Yes	ns					Anderson-Darling (A2*)	0.6206	0.1001	Yes	ns												SE of difference	0.01326
		D'Agostino-Pearson omnibus (K2)	8.52	0.0141	No	*					D'Agostino-Pearson omnibus (K2)	2.42	0.2983	Yes	ns												95% CI of difference	0.02706 to 0.07971
		Shapiro-Wilk (W)	0.9508	0.043	No	*					Shapiro-Wilk (W)	0.9612	0.1201	Yes	ns
		Kolmogorov-Smirnov (distance)	0.1078	0.1	Yes	ns					Kolmogorov-Smirnov (distance)	0.1189	0.0941	Yes	ns												Interaction CI
																											Mean diff, A1 - B1	-0.1931
		Data analyzed									Data analyzed																Mean diff, A2 - B2	-0.002529
		Sample size, column A	25								Sample size, column A	23															(A1 -B1) - (A2 - B2)	-0.1906
		Sample size, column B	23								Sample size, column B	24															95% CI of difference	-0.2432 to -0.1379
																											(B1 - A1) - (B2 - A2)	0.1906
		Table Analyzed	MEF 17 4e TULP3KO																								95% CI of difference	0.1379 to 0.2432
		Column B	T3WT L																								Spearman's test for heteroscedasticity
		vs.	vs.																								Rs of predicted Y vs. |residual|	-0.1697
		Column A	T3WT N																								P value (one tailed)	0.0474
																											Passed (P > 0.05)?	No
		Unpaired t test with Welch's correction
		P value	<0.0001																								Normality of Residuals
		P value summary	****																								Test name	Statistics	P value	Passed normality test (alpha=0.05)?	P value summary
		Significantly different (P < 0.05)?	Yes																								D'Agostino-Pearson omnibus (K2)	10.48	0.0053	No	**
		One- or two-tailed P value?	Two-tailed																								Anderson-Darling (A2*)	0.6858	0.0711	Yes	ns
		Welch-corrected t, df	t=9.102, df=41.12																								Shapiro-Wilk (W)	0.9725	0.0379	No	*
																											Kolmogorov-Smirnov (distance)	0.07081	0.1	Yes	ns
		How big is the difference?
		Mean of column A	1																								Data summary
		Mean of column B	0.6459																								Number of columns (Column Factor)	2
		Difference between means (B - A) ± SEM	-0.3541 ± 0.03890																								Number of rows (Row Factor)	2
		95% confidence interval	-0.4326 to -0.2755																								Number of values	98
		R squared (eta squared)	0.6683
		F test to compare variances
		F, DFn, Dfd	2.462, 24, 22
		P value	0.0373
		P value summary	*
		Significantly different (P < 0.05)?	Yes
		Data analyzed
		Sample size, column A	25
		Sample size, column B	23

### Sheet: 4g
K9(H3)	LCA				N						K99(V1E1)	SIRT1 + T + L				SIRT1 + T
0	0	0	0	0	0	0	0	0			0	0	0	0	0	0	0	0	0
10	0.0340903	0.0356681	0.0339398	0.0351465	0.0204194	0.0184404	0.0227226	0.0241536			10	0.0362924	0.0346597	0.0325102	0.025522	0.02046	0.0197114	0.0217794	0.0257939
20	0.0646121	0.0728039	0.0684365	0.0710914	0.0456792	0.0452032	0.03947	0.050871			20	0.0712621	0.064897	0.0659431	0.0567644	0.041601	0.047717	0.0425307	0.043273
50	0.107481	0.105317	0.107709	0.108045	0.0731126	0.0774327	0.0797509	0.0823906			50	0.107723	0.107851	0.119459	0.106228	0.0602081	0.0887214	0.0786397	0.0803901
100	0.155334	0.15453	0.149135	0.161379	0.107264	0.125408	0.116001	0.134513			100	0.184354	0.153161	0.160176	0.153309	0.117831	0.124461	0.0870853	0.131554
200	0.219132	0.224086	0.213762	0.234184	0.124334	0.182643	0.193539	0.190983			200	0.281401	0.187869	0.213785	0.221284	0.174693	0.136686	0.180885	0.187709
500	0.269361	0.227585	0.2297	0.265695	0.23105	0.261787	0.261892	0.276639			500	0.282775	0.312152	0.277513	0.301717	0.213315	0.214576	0.245552	0.293025
1000	0.344718	0.3037	0.321591	0.34761	0.325539	0.241971	0.325368	0.346372			1000	0.315791	0.299396	0.318522	0.318304	0.248229	0.334001	0.248522	0.348248
2000	0.365028	0.411226	0.315771	0.378733	0.281505	0.387583	0.334964	0.411013			2000	0.369447	0.384944	0.387163	0.363229	0.278348	0.355678	0.37812	0.43229

### Sheet: 4k
t3wt n	T3WT L		Table Analyzed	MEF 10 4j T3WT 4g						t34G N	T34G L	Table Analyzed	MEF 10 4j T3WT 4g
0.973966	0.542611									0.772965	0.983897
1.03821	0.607436		Column B	T3WT L						1.02234	1.04355	Column D	T34G L
0.880453	0.456883		vs.	vs.						0.996988	0.647612	vs.	vs.
0.997259	0.478296		Column A	t3wt n						1.1198	1.01498	Column C	t34G N
1.05748	0.654556									1.18823	0.921076
1.39336	0.437356		Unpaired t test							0.872328	0.993812	Unpaired t test
1.30036	0.461566		P value	<0.0001						0.797112	1.18569	P value	0.3573
1.44758	0.512213		P value summary	****						1.00291	1.01675	P value summary	ns
0.930372	0.382001		Significantly different (P < 0.05)?	Yes						0.833509	1.10501	Significantly different (P < 0.05)?	No
0.82813	0.543973		One- or two-tailed P value?	Two-tailed						0.770033	0.955765	One- or two-tailed P value?	Two-tailed
0.663219	0.357691		t, df	t=9.474, df=44						1.07215	0.975456	t, df	t=0.9295, df=48
1.01946	0.400591									1.14059	1.07387
1.14768	0.657375		How big is the difference?							0.825984	0.790697	How big is the difference?
1.31452	0.473094		Mean of column A	1						1.07133	0.864215	Mean of column C	1
0.937484	0.744323		Mean of column B	0.5396						1.03829	0.916311	Mean of column D	0.9577
0.93856	0.717134		Difference between means (B - A) ± SEM	-0.4604 ± 0.04859						1.08926	1.01959	Difference between means (D - C) ± SEM	-0.04227 ± 0.04547
0.855886	0.609123		95% confidence interval	-0.5583 to -0.3624						1.41765	0.980857	95% confidence interval	-0.1337 to 0.04916
0.765175	0.504321		R squared (eta squared)	0.6711						1.12804	0.661442	R squared (eta squared)	0.01768
1.04741	0.561143									1.00988	1.01598
0.749573	0.64727		F test to compare variances							1.17688	0.897733	F test to compare variances
0.800501	0.583119		F, DFn, Dfd	3.376, 24, 20						1.31716	1.15646	F, DFn, Dfd	1.622, 24, 24
1.00229			P value	0.0075						0.957866	1.16466	P value	0.243
0.844527			P value summary	**						0.836499	0.876272	P value summary	ns
1.06694			Significantly different (P < 0.05)?	Yes						0.741767	0.936178	Significantly different (P < 0.05)?	No
0.999601										0.800451	0.745511
			Normality of Residuals									Normality of Residuals
			Test name	Statistics	P value	Passed normality test (alpha=0.05)?	P value summary					Test name	Statistics	P value	Passed normality test (alpha=0.05)?	P value summary
			Anderson-Darling (A2*)	0.5509	0.1475	Yes	ns					Anderson-Darling (A2*)	0.3871	0.376	Yes	ns
			D'Agostino-Pearson omnibus (K2)	5.476	0.0647	Yes	ns					D'Agostino-Pearson omnibus (K2)	0.06189	0.9695	Yes	ns
			Shapiro-Wilk (W)	0.9634	0.1549	Yes	ns					Shapiro-Wilk (W)	0.98	0.55	Yes	ns
			Kolmogorov-Smirnov (distance)	0.1169	0.1	Yes	ns					Kolmogorov-Smirnov (distance)	0.09245	0.1	Yes	ns
			Data analyzed									Data analyzed
			Sample size, column A	25								Sample size, column C	25
			Sample size, column B	21								Sample size, column D	25
			Table Analyzed	MEF 10 4j T3WT 4g
			Column B	T3WT L
			vs.	vs.
			Column A	t3wt n
			Unpaired t test with Welch's correction
			P value	<0.0001
			P value summary	****
			Significantly different (P < 0.05)?	Yes
			One- or two-tailed P value?	Two-tailed
			Welch-corrected t, df	t=9.943, df=38.21
			How big is the difference?
			Mean of column A	1
			Mean of column B	0.5396
			Difference between means (B - A) ± SEM	-0.4604 ± 0.04630
			95% confidence interval	-0.5541 to -0.3667
			R squared (eta squared)	0.7212
			F test to compare variances
			F, DFn, Dfd	3.376, 24, 20
			P value	0.0075
			P value summary	**
			Significantly different (P < 0.05)?	Yes
			Data analyzed
			Sample size, column A	25
			Sample size, column B	21

### Sheet: 4l
wt n	wt l	4g n	4g l		Table Analyzed	AXIN TULP3 WT 4G						Compare cell means regardless of rows and columns
0.6638	0.8072	0.5603	0.6617
0.6299	0.7675	0.5429	0.5718		Two-way ANOVA	Ordinary						Number of families	1
0.6845	0.7718	0.6736	0.6819		Alpha	0.05						Number of comparisons per family	6
0.6023	0.7408	0.6563	0.6644									Alpha	0.05
0.5936	0.7347	0.6915	0.6699		Source of Variation	% of total variation	P value	P value summary	Significant?
0.7334	0.7529	0.6627	0.6469		Interaction	18.22	<0.0001	****	Yes			Tukey's multiple comparisons test	Predicted (LS) mean diff.	95.00% CI of diff.	Below threshold?	Summary	Adjusted P Value
0.5598	0.7409	0.7184	0.6077		Row Factor	15.73	<0.0001	****	Yes
0.6551	0.5279	0.6883	0.6574		Column Factor	19.86	<0.0001	****	Yes			wt:NOR vs. wt:LCA	-0.15	-0.1924 to -0.1076	Yes	****	<0.0001
0.5607	0.8179	0.7377	0.6213									wt:NOR vs. 4g:NOR	-0.005199	-0.04899 to 0.03860	No	ns	0.9896
0.7078	0.8146	0.5345	0.6707		ANOVA table	SS (Type III)	DF	MS	F (DFn, DFd)	P value		wt:NOR vs. 4g:LCA	-0.008419	-0.04931 to 0.03248	No	ns	0.9496
0.6004	0.82	0.5865	0.6451		Interaction	0.1427	1	0.1427	F (1, 103) = 40.18	P<0.0001		wt:LCA vs. 4g:NOR	0.1448	0.1002 to 0.1893	Yes	****	<0.0001
0.7401	0.781	0.655	0.6532		Row Factor	0.1232	1	0.1232	F (1, 103) = 34.69	P<0.0001		wt:LCA vs. 4g:LCA	0.1416	0.09988 to 0.1833	Yes	****	<0.0001
0.5827	0.78	0.5291	0.6093		Column Factor	0.1555	1	0.1555	F (1, 103) = 43.78	P<0.0001		4g:NOR vs. 4g:LCA	-0.00322	-0.04635 to 0.03991	No	ns	0.9974
0.6223	0.7349	0.5109	0.637		Residual	0.3658	103	0.003551
0.6069	0.8056	0.6388	0.6452
0.6005	0.783	0.6535	0.687		Difference between column means							Test details	Predicted (LS) mean 1	Predicted (LS) mean 2	Predicted (LS) mean diff.	SE of diff.	N1	N2	q	DF
0.4998	0.7279	0.6323	0.5943		Predicted (LS) mean of NOR	0.6292
0.6033	0.7802	0.5636	0.5551		Predicted (LS) mean of LCA	0.7058						wt:NOR vs. wt:LCA	0.6266	0.7766	-0.15	0.01623	28	26	13.07	103
0.6365	0.8018	0.6545	0.6536		Difference between predicted means	-0.07661						wt:NOR vs. 4g:NOR	0.6266	0.6318	-0.005199	0.01677	28	23	0.4384	103
0.6605	0.7385	0.6764	0.6416		SE of difference	0.01158						wt:NOR vs. 4g:LCA	0.6266	0.635	-0.008419	0.01566	28	30	0.7603	103
0.6195	0.8313	0.6596	0.6573		95% CI of difference	-0.09957 to -0.05365						wt:LCA vs. 4g:NOR	0.7766	0.6318	0.1448	0.01706	26	23	12	103
0.5254	0.8173	0.6134	0.6642									wt:LCA vs. 4g:LCA	0.7766	0.635	0.1416	0.01597	26	30	12.54	103
0.584	0.844	0.6919	0.663		Difference between row means							4g:NOR vs. 4g:LCA	0.6318	0.635	-0.00322	0.01652	23	30	0.2757	103
0.7494	0.8281		0.5855		Predicted (LS) mean of wt	0.7016
0.5889	0.8305		0.6383		Predicted (LS) mean of 4g	0.6334
0.6157	0.8116		0.5256		Difference between predicted means	0.06819
0.5352			0.6464		SE of difference	0.01158
0.7832			0.5707		95% CI of difference	0.04523 to 0.09115
			0.6318
			0.6931		Interaction CI
					Mean diff, A1 - B1	-0.15
					Mean diff, A2 - B2	-0.00322
					(A1 -B1) - (A2 - B2)	-0.1468
					95% CI of difference	-0.1927 to -0.1009
					(B1 - A1) - (B2 - A2)	0.1468
					95% CI of difference	0.1009 to 0.1927
					Spearman's test for heteroscedasticity
					Rs of predicted Y vs. |residual|	-0.1715
					P value (one tailed)	0.0386
					Passed (P > 0.05)?	No
					Normality of Residuals
					Test name	Statistics	P value	Passed normality test (alpha=0.05)?	P value summary
					D'Agostino-Pearson omnibus (K2)	17.58	0.0002	No	***
					Anderson-Darling (A2*)	0.9489	0.0158	No	*
					Shapiro-Wilk (W)	0.962	0.0038	No	**
					Kolmogorov-Smirnov (distance)	0.08345	0.0639	Yes	ns
					Data summary
					Number of columns (Column Factor)	2
					Number of rows (Row Factor)	2
					Number of values	107

### Sheet: 4m
K9(H3)	LCA				N
0	0	0	0	0	0	0	0	0
10	0.0246819	0.013182	0.0143453	0.0251034	0.0207958	0.0161184	0.0234201	0.0200483
20	0.0477798	0.0410357	0.0441755	0.0406419	0.0451988	0.0424273	0.0442571	0.0474219
50	0.0802661	0.0693406	0.0678441	0.0785521	0.0711141	0.0627578	0.0754762	0.0780577
100	0.110508	0.0992674	0.124387	0.131801	0.0799694	0.110848	0.109757	0.128821
200	0.128373	0.16549	0.159414	0.186502	0.123241	0.177558	0.162545	0.189132
500	0.221856	0.254305	0.309815	0.266777	0.25304	0.255194	0.258884	0.263257
1000	0.208735	0.238589	0.317879	0.336141	0.287117	0.237701	0.221606	0.340215
2000	0.361258	0.38706	0.409951	0.280803	0.382424	0.381067	0.294139	0.411109
